# Neural correlates of individual facial recognition in a social wasp

**DOI:** 10.1101/2024.04.11.589095

**Authors:** Christopher M. Jernigan, Winrich A. Freiwald, Michael J. Sheehan

**Affiliations:** Laboratory for Animal Social Evolution and Recognition, Department of Neurobiology and Behavior, Cornell University; Ithaca, NY, 14853, USA; Laboratory of Neural Systems, The Rockefeller University, New York, NY 10065, USA

## Abstract

Individual recognition is critical for social behavior across species. Whether recognition is mediated by circuits specialized for social information processing has been a matter of debate. Here we examine the neurobiological underpinning of individual visual facial recognition in *Polistes fuscatus* paper wasps. Front-facing images of conspecific wasps broadly increase activity across many brain regions relative to other stimuli. Notably, we identify a localized subpopulation of neurons in the protocerebrum which show specialized selectivity for front-facing wasp images, which we term *wasp cells*. These *wasp cells* encode information regarding the facial patterns, with ensemble activity correlating with facial identity. *Wasp cells* are strikingly analogous to face cells in primates, indicating that specialized circuits are likely an adaptive feature of neural architecture to support visual recognition.

**One-Sentence Summary:** We identify a localized population of neurons specifically tuned to wasp faces in a social wasp that has independently evolved individual facial recognition analogous to the face cells of primates.
