## Supplemental Table 2 for "Neural correlates of individual facial recognition in a social wasp"

CellID	tract	waspside_index	car_index	wasp_pattern_index	scramble_index	shape_index	wasp_front_sil_index	wasp_pic_index	depth	depth_bin	label
08Sept2021_0	CB-OT	-0.078818451	-0.113818238	0.14792479	0.159738988	0.046761835	0.163393694	0.056922508	0	bin1	non-wasp-selective
08Sept2021_1	CB-OT	-0.1221956	-0.118196971	0.097339782	0.235926305	-0.00248921	0.547095404	0.10945422	62.5	bin1	Wasp_shape_only_cell
08Sept2021_10	CB-OT	-0.065706102	-0.123204568	0.009546539	0.198841699	-0.006830256	0.51995373	0.122621564	150	bin1	Wasp_shape_only_cell
08Sept2021_101	CB-OT	0.009439293	-0.058132741	0.029868249	0.084792087	-0.031086939	0.277732128	0.041112702	575	bin3	non-wasp-selective
08Sept2021_102	CB-OT	0.006098824	-0.057070174	0.040817034	0.127459223	-0.084685543	0.444700091	0.061313555	462.5	bin3	Wasp_shape_only_cell
08Sept2021_103	CB-OT	0.047770387	-0.091963711	0.050460145	0.097749166	-0.076312516	0.356580315	0.08033175	675	bin4	Wasp_shape_only_cell
08Sept2021_108	CB-OT	-0.11026616	-0.068780261	0.124075596	0.174155562	-0.053201153	0.532988697	0.150462225	525	bin3	Wasp_shape_only_cell
08Sept2021_109	CB-OT	-0.095830205	-0.046144494	0.143520473	0.126936317	-0.019854927	0.401563191	0.065407646	525	bin3	Wasp_shape_only_cell
08Sept2021_11	CB-OT	-0.245779396	0.029970503	0.18841151	0.300135962	-0.16251447	0.621472562	0.202556158	312.5	bin2	Wasp_shape_only_cell
08Sept2021_110	CB-OT	-0.028835478	-0.096955515	0.119799038	0.149586381	-0.031131826	0.401956778	0.050240513	525	bin3	Wasp_shape_only_cell
08Sept2021_115	CB-OT	-0.017290616	-0.102850595	0.10705706	0.121340846	-0.007293105	0.363249955	0.021998892	737.5	bin4	Wasp_shape_only_cell
08Sept2021_116	CB-OT	-0.074999009	-0.107949207	0.073748567	0.194327498	-0.019495634	0.517003188	0.098996407	500	bin3	Wasp_shape_only_cell
08Sept2021_117	CB-OT	0.009332665	-0.037808106	0.013344793	0.024661822	0.004022308	0.110898233	0.007891924	500	bin3	non-wasp-selective
08Sept2021_118	CB-OT	0.04374284	-0.017963894	-0.013189313	0.004721731	-0.029282867	0.034065377	0.005745594	600	bin4	non-wasp-selective
08Sept2021_119	CB-OT	-0.049307191	0.009725093	0.037908716	0.067877357	-0.024376742	0.229173682	0.022377861	600	bin4	non-wasp-selective
08Sept2021_12	CB-OT	0.026227245	-0.068909387	0.062482004	0.206434316	-0.116177967	0.36996904	0.050175029	150	bin1	Wasp_shape_only_cell
08Sept2021_120	CB-OT	-0.077622706	-0.223746923	0.227415616	0.324851546	-0.080182453	0.623041111	0.169887924	775	bin4	Wasp_shape_only_cell
08Sept2021_121	CB-OT	-0.005695715	-0.03441487	0.003545156	0.049091967	0.012936999	0.131380853	-0.005779045	775	bin4	non-wasp-selective
08Sept2021_122	CB-OT	-0.000288946	-0.005197857	0.006471007	0.017945349	-0.006493295	0.030405014	0.006389251	300	bin2	non-wasp-selective
08Sept2021_124	CB-OT	0.053614424	-0.11699934	-0.032128782	0.020847855	0.011967004	0.323645277	0.033253042	275	bin2	non-wasp-selective
08Sept2021_127	CB-OT	-0.017423386	-0.020488387	0.035805301	0.062301088	-0.020790747	0.177634214	0.035682563	250	bin2	non-wasp-selective
08Sept2021_129	CB-OT	-0.208687157	-0.170519164	0.029551954	0.106233538	0.137098308	0.477680862	0.253665689	200	bin2	Wasp_shape_only_cell
08Sept2021_13	CB-OT	-0.155060353	-0.644511964	0.518987342	0.761006289	-0.697791554	0.926782274	0.573033708	212.5	bin2	Wasp_shape_n_color_cell
08Sept2021_133	CB-OT	0.012593275	-0.013073047	-0.000348249	0.014188033	-0.013676178	0.110309569	0.000444877	100	bin1	non-wasp-selective
08Sept2021_139	CB-OT	0.157943762	-0.214050801	0.112026359	0.200889548	-0.230281243	0.572052402	0.112026359	275	bin2	Wasp_shape_only_cell
08Sept2021_140	CB-OT	-0.090493392	-0.331667262	0.304992585	0.310107949	-0.030152316	0.648763427	0.218020022	225	bin2	Wasp_shape_only_cell
08Sept2021_142	CB-OT	0.03192803	-0.065983581	0.054997356	0.21528159	-0.125097882	0.361443631	0.047441365	150	bin1	Wasp_shape_only_cell
08Sept2021_143	CB-OT	0.000954641	-0.098648463	0.038642487	0.113623935	-0.010203894	0.366490898	0.03907718	262.5	bin2	Wasp_shape_only_cell
08Sept2021_144	CB-OT	-0.298140372	-0.060965148	0.034691408	0.201401635	0.071705505	0.579917493	0.213217163	287.5	bin2	Wasp_shape_only_cell
08Sept2021_145	CB-OT	-0.107551487	-0.463507833	0.23853211	0.605231867	-0.201092523	0.776581427	0.330645161	150	bin1	Wasp_shape_only_cell
08Sept2021_146	CB-OT	-0.00338243	-0.264900848	0.156981605	0.264252486	-0.031779181	0.530309206	0.152998005	100	bin1	Wasp_shape_only_cell
08Sept2021_147	CB-OT	-0.271733868	-0.387657193	0.391752577	0.554236373	-0.137224283	0.762165275	0.429558011	212.5	bin2	Wasp_shape_n_color_cell
08Sept2021_18	CB-OT	-0.16433163	-0.211723092	0.216061185	0.324546952	-0.033606938	0.64806867	0.224952741	212.5	bin2	Wasp_shape_only_cell
08Sept2021_19	CB-OT	0.003735858	-0.071747302	0.006399627	0.120318358	-0.012505271	0.325732566	-0.000386324	312.5	bin2	Wasp_shape_only_cell
08Sept2021_20	CB-OT	-0.056921614	-0.188322012	0.11328125	0.479357798	-0.238799349	0.655799848	0.238255034	312.5	bin2	Wasp_shape_only_cell
08Sept2021_21	CB-OT	-0.090135699	-0.165053793	0.201876466	0.313886275	-0.110180209	0.636363636	0.165467626	312.5	bin2	Wasp_shape_only_cell
08Sept2021_24	CB-OT	-0.044651682	-0.548722344	0.293634497	0.403812825	-0.022057886	0.665043817	0.35678392	175	bin1	Wasp_shape_only_cell
08Sept2021_25	CB-OT	-0.151450192	-0.192053413	0.238406568	0.40997703	-0.138957484	0.729601339	0.154527808	87.5	bin1	Wasp_shape_only_cell
08Sept2021_26	CB-OT	-0.136387856	-0.195831847	0.228300594	0.345949085	-0.089904888	0.638247183	0.241936389	362.5	bin2	Wasp_shape_only_cell
08Sept2021_27	CB-OT	-0.118554685	-0.137882133	0.195888699	0.396923504	-0.240954439	0.737975982	0.238713071	37.5	bin1	Wasp_shape_only_cell
08Sept2021_29	CB-OT	-0.038628546	-0.156388741	0.173402868	0.290756429	-0.144531783	0.594328974	0.194639111	12.5	bin1	Wasp_shape_only_cell
08Sept2021_31	CB-OT	-0.050164402	-0.224333881	0.161827261	0.290044646	-0.080063768	0.620753138	0.207969242	287.5	bin2	Wasp_shape_only_cell
08Sept2021_41	CB-OT	-0.029517482	-0.116664773	0.16071891	0.213856006	-0.129242372	0.603445744	0.115357318	537.5	bin3	Wasp_shape_only_cell
08Sept2021_44	CB-OT	-0.040134444	-0.146001635	0.105174543	0.156312837	0.011256143	0.364983272	0.118531623	750	bin4	Wasp_shape_only_cell
08Sept2021_49	CB-OT	-0.06667918	-0.074271182	0.127946128	0.1829653	-0.029537809	0.396973225	0.047794118	250	bin2	Wasp_shape_only_cell
08Sept2021_54	CB-OT	-0.035243098	-0.158655092	0.129985229	0.111530122	0.019789624	0.52908255	0.015461763	275	bin2	Wasp_shape_only_cell
08Sept2021_55	CB-OT	0.011725641	-0.235561778	0.279069767	0.41509434	-0.334714268	0.715160796	0.264822134	275	bin2	Wasp_shape_only_cell
08Sept2021_56	CB-OT	-0.147448648	0.145908078	0.037854099	0.256057375	-0.2096784	0.448483978	0.015645037	250	bin2	Wasp_shape_only_cell
08Sept2021_58	CB-OT	-0.181865859	-0.096120472	0.165000819	0.227644741	0.027343133	0.477226098	0.112658889	225	bin2	Wasp_shape_only_cell
08Sept2021_66	CB-OT	-0.001148106	-0.057157309	0.046890264	0.101044226	-0.024390244	0.3003466	0.004760286	200	bin2	non-wasp-selective
08Sept2021_8	CB-OT	-0.215322708	-0.105196071	0.191236878	0.345763338	-0.066916961	0.634337598	0.182845285	150	bin1	Wasp_shape_only_cell
08Sept2021_83	CB-OT	-0.092928235	-0.219913324	0.169716088	0.258173619	-0.000300391	0.533002129	0.201456311	100	bin1	Wasp_shape_only_cell
08Sept2021_84	CB-OT	-0.053732329	-0.247428977	0.198030049	0.357042717	-0.113189634	0.64775221	0.206945229	100	bin1	Wasp_shape_only_cell
08Sept2021_86	CB-OT	-0.109411924	-0.102019457	0.147907157	0.253403676	-0.081423558	0.559692879	0.182445024	25	bin1	Wasp_shape_only_cell
08Sept2021_89	CB-OT	-0.017308796	-0.051858084	0.006908325	0.036588521	0.025985126	0.174383537	0.038081951	350	bin2	non-wasp-selective
08Sept2021_90	CB-OT	-0.055830163	-0.003856158	0.061092457	0.048771654	0.016746423	0.049082504	0.007667008	587.5	bin3	non-wasp-selective
08Sept2021_92	CB-OT	-0.056771567	-0.020792309	0.040702367	0.08220128	0.018347959	0.159127334	0.012145062	575	bin3	non-wasp-selective
08Sept2021_93	CB-OT	-0.056093691	-0.163378999	0.218152866	0.245196003	-0.071923506	0.566121741	0.096084401	575	bin3	Wasp_shape_only_cell
09Sept2021_1	CB-OT	-0.046771019	-0.031915884	0.018124653	-0.006302421	0.021831688	0.30323512	0.059230054	112.5	bin1	non-wasp-selective
09Sept2021_100	CB-OT	-0.160495093	0.042921145	-0.033881248	0.089781453	0.005606415	0.448756931	0.064927184	750	bin4	Wasp_shape_only_cell
09Sept2021_11	CB-OT	-0.003288263	0.065912228	-0.141412943	-0.082459378	0.032384555	-0.062023891	-0.096900727	212.5	bin2	non-wasp-selective
09Sept2021_118	CB-OT	-0.149666683	-0.367148692	0.313777283	0.40227658	-0.055893773	0.713489668	0.303611738	725	bin4	Wasp_shape_only_cell
09Sept2021_119	CB-OT	0.07398435	-0.222542759	0.137362637	0.005026224	0.025916847	0.3571479	0.027967549	650	bin4	Wasp_shape_only_cell
09Sept2021_120	CB-OT	0.154777927	-1	0.170731707	0.423728814	-0.236541599	0.909814324	0.105263158	650	bin4	Wasp_shape_only_cell
09Sept2021_121	CB-OT	0.190793079	-0.67496238	-0.070567986	0.339001063	-0.362158847	0.903280983	0.006389776	650	bin4	Wasp_shape_only_cell
09Sept2021_122	CB-OT	-0.083394834	-0.296989422	0.23335488	0.239987184	0.018947368	0.598102338	0.195932203	650	bin4	Wasp_shape_only_cell
09Sept2021_124	CB-OT	0.020003359	-0.096395031	0.069818692	0.033513739	0.02205994	0.112491637	0.022834894	275	bin2	non-wasp-selective
09Sept2021_126	CB-OT	0.053794726	-0.152765781	0.081228669	0.029350256	0.01007317	0.187099891	0.07612053	275	bin2	non-wasp-selective
09Sept2021_131	CB-OT	-0.029640015	-0.114310987	0.07133959	0.091706604	0.022808154	0.297215763	0.099387887	300	bin2	non-wasp-selective
09Sept2021_133	CB-OT	-0.01392251	-0.111678799	0.05585394	0.089646152	0.003357726	0.358524404	0.093969885	250	bin2	Wasp_shape_only_cell
09Sept2021_136	CB-OT	0.007243031	-0.323039661	0.21257884	0.164719186	-0.062388006	0.660279013	0.252424728	250	bin2	Wasp_shape_only_cell
09Sept2021_137	CB-OT	-0.07759412	-0.325977212	0.244879381	0.143520909	0.023954729	0.680930859	0.207925519	250	bin2	Wasp_shape_only_cell
09Sept2021_141	CB-OT	-0.277899344	-0.120162933	0.226575809	0.086519115	0.096892139	0.635926223	0.11328125	225	bin2	Wasp_shape_only_cell
09Sept2021_15	CB-OT	-0.235492403	-0.816530546	0.570035916	0.699695395	-0.22052233	0.826465107	0.602183717	312.5	bin2	Wasp_shape_n_color_cell
09Sept2021_150	CB-OT	-0.058684335	-0.179358717	0.151862464	0.129411765	-0.009237875	0.619537275	0.101669196	225	bin2	Wasp_shape_only_cell
09Sept2021_153	CB-OT	-0.047738922	0.002550455	-0.023936931	-0.000938367	0.010188324	0.30760838	0.024478518	137.5	bin1	non-wasp-selective
09Sept2021_155	CB-OT	0.056728743	-0.090547356	-0.063109954	0.117710583	-0.095589258	0.329503488	0.177654756	262.5	bin2	Wasp_shape_only_cell
09Sept2021_164	CB-OT	-0.05869859	-0.167513722	0.09475621	0.158254919	0.011191942	0.481012658	0.166101695	262.5	bin2	Wasp_shape_only_cell
09Sept2021_17	CB-OT	0.033584923	-0.215491802	0.088317858	0.138543154	-0.115602021	0.65621692	0.217568569	387.5	bin2	Wasp_shape_only_cell
09Sept2021_172	CB-OT	0.031733217	-0.215039486	0.121958976	0.140410959	-0.026508612	0.47051491	0.130667506	100	bin1	Wasp_shape_only_cell
09Sept2021_175	CB-OT	-0.096245945	-0.485620077	0.306715064	0.245059289	-0.054975011	0.580680571	0.558891455	100	bin1	Wasp_shape_only_cell
09Sept2021_176	CB-OT	-0.122326506	-0.085436094	0.16931326	0.236615181	-0.084507042	0.637247839	0.088996947	387.5	bin2	Wasp_shape_only_cell
09Sept2021_178	CB-OT	-0.049950333	-0.143535463	0.165679619	0.17638671	-0.088477664	0.558679707	0.215004077	387.5	bin2	Wasp_shape_only_cell
09Sept2021_18	CB-OT	0.029858714	-0.134034925	0.086896552	0.110215054	-0.039982312	0.357904947	0.099319728	312.5	bin2	Wasp_shape_only_cell
09Sept2021_180	CB-OT	0.016338917	-0.082039193	0.073642989	0.059836609	-0.024266494	0.202472373	0.079649843	75	bin1	non-wasp-selective
09Sept2021_182	CB-OT	-0.060953699	-0.125658824	0.024506636	0.149997834	0.000300069	0.564800852	0.095334686	362.5	bin2	Wasp_shape_only_cell
09Sept2021_184	CB-OT	0.045946628	-0.096824191	0.059860644	-0.032163457	0.015191009	0.09520953	0.038674285	50	bin1	non-wasp-selective
09Sept2021_185	CB-OT	0.028836532	-0.089786865	0.038143924	0.033869853	0.013172774	0.071021648	0.047971198	50	bin1	non-wasp-selective
09Sept2021_192	CB-OT	-0.060275801	0.001366513	-0.000979432	0.093871218	-0.030914273	0.36659436	0.047973917	50	bin1	Wasp_shape_only_cell
09Sept2021_199	CB-OT	0.110715557	-0.372373715	0.009615385	-0.067357513	0.19428377	0.272084806	-0.110512129	50	bin1	non-wasp-selective
09Sept2021_2	CB-OT	-0.010813575	-0.043493733	0.074418203	0.019188856	-0.030270466	0.215563899	0.101743415	62.5	bin1	non-wasp-selective
09Sept2021_204	CB-OT	-0.004589723	-0.06778291	0.093015093	0.087248322	-0.055440771	0.361344538	0.082874889	50	bin1	Wasp_shape_only_cell
09Sept2021_205	CB-OT	0.035215006	0.007715772	-0.057043073	-0.432176656	0.079398028	0.086519115	-0.057043073	50	bin1	non-wasp-selective
09Sept2021_206	CB-OT	0.008091554	-0.103642361	0.087503369	0.092091443	-0.06948791	0.489174441	0.106468143	25	bin1	Wasp_shape_only_cell
09Sept2021_210	CB-OT	-0.067840447	-0.252819218	0.24730218	0.179231563	-0.045996916	0.633669501	0.24730218	25	bin1	Wasp_shape_only_cell
09Sept2021_211	CB-OT	-0.053002227	-0.32399757	0.220018845	0.195600561	-0.014001933	0.680679636	0.227094762	25	bin1	Wasp_shape_only_cell
09Sept2021_213	CB-OT	-0.032938161	-0.138856564	0.154009334	0.050626885	-0.004839554	0.461614616	0.124926858	350	bin2	Wasp_shape_only_cell
09Sept2021_214	CB-OT	-0.123777558	-0.314220361	0.296876884	0.301613917	-0.052312959	0.715706589	0.256534489	350	bin2	Wasp_shape_only_cell
09Sept2021_215	CB-OT	0.04336095	-0.268123305	0.216484827	0.002306091	-0.011447511	0.409992017	0.221129358	587.5	bin3	Wasp_shape_only_cell
09Sept2021_218	CB-OT	0.047948886	-0.232839287	0.100076394	-0.04340124	0.032677379	0.571480538	0.033634126	350	bin2	Wasp_shape_only_cell
09Sept2021_224	CB-OT	-0.224446507	-0.569918824	0.330868762	0.598224195	-0.263456091	0.881737994	0.553637485	350	bin2	Wasp_shape_n_color_cell
09Sept2021_226	CB-OT	-0.564678159	-0.641333504	0.758076634	0.509146341	-0.304580408	0.930916112	0.66838311	587.5	bin3	Wasp_cell
09Sept2021_227	CB-OT	-0.001768455	-0.289182385	0.285883374	0.155074223	-0.049856234	0.453931093	0.269631184	587.5	bin3	Wasp_shape_only_cell
09Sept2021_228	CB-OT	-0.051244447	-0.108067941	0.091774642	0.254908711	-0.052063507	0.404763337	0.108780419	575	bin3	Wasp_shape_only_cell
09Sept2021_230	CB-OT	-0.173703902	-0.205930212	0.376707034	0.120363636	-0.069720102	0.632677853	0.344	425	bin3	Wasp_cell
09Sept2021_231	CB-OT	-0.157843766	-0.326457184	0.30977131	0.257041438	-0.056384929	0.744980664	0.349635234	425	bin3	Wasp_shape_only_cell
09Sept2021_232	CB-OT	-0.080007863	-0.145812208	0.439322672	0.439322672	-0.384719405	0.715919924	0.152204836	462.5	bin3	Wasp_cell
09Sept2021_233	CB-OT	-0.106339642	-0.695080899	0.328740157	0.26349892	0.044670291	0.799470744	0.429765886	425	bin3	Wasp_cell
09Sept2021_240	CB-OT	-0.121739967	-0.390955428	0.308944903	0.388713496	-0.101755992	0.754846878	0.351882845	462.5	bin3	Wasp_shape_only_cell
09Sept2021_241	CB-OT	-0.261052632	-1	0.384615385	0.492682927	0.14507772	0.843373494	0.469387755	425	bin3	Wasp_cell
09Sept2021_244	CB-OT	-0.050783444	-0.295353945	0.219546267	0.243329631	-0.057584338	0.645359097	0.27682709	425	bin3	Wasp_shape_only_cell
09Sept2021_245	CB-OT	-0.104211543	-0.396903291	0.289381751	0.237708863	-0.004457652	0.709889305	0.321666769	425	bin3	Wasp_shape_only_cell
09Sept2021_256	CB-OT	-0.290091621	0.242304289	-0.023154848	0.09475032	-0.077100875	0.392350666	-0.07569418	475	bin3	Wasp_shape_only_cell
09Sept2021_257	CB-OT	-0.37789744	-0.324453734	0.622955428	0.509557892	-0.333823352	0.781576265	0.608368165	475	bin3	Wasp_cell
09Sept2021_258	CB-OT	0.146981974	-0.266235132	0.103823891	-0.315822933	0.071913453	0.064891214	0.101058358	487.5	bin3	non-wasp-selective
09Sept2021_259	CB-OT	-0.031569339	0.003367976	0.05704698	0.17438645	-0.083962197	0.497078486	-0.171982336	475	bin3	Wasp_shape_only_cell
09Sept2021_26	CB-OT	0.010994247	-0.017086596	-0.007987876	0.017147431	-0.025653468	0.245301752	0.012129463	87.5	bin1	non-wasp-selective
09Sept2021_261	CB-OT	-0.448199969	-0.204870452	0.728922092	0.522556391	-0.85690699	0.928390189	0.643258427	525	bin3	Wasp_cell
09Sept2021_264	CB-OT	-0.142518271	-0.272422312	0.37667304	0.493123457	-0.217234731	0.628461656	0.36826754	525	bin3	Wasp_cell
09Sept2021_266	CB-OT	-0.25661807	-0.16461549	0.392779686	0.53900247	-0.334398332	0.747194763	0.408416604	487.5	bin3	Wasp_cell
09Sept2021_267	CB-OT	0.019407283	0.052765959	-0.189683621	0.030885662	0.027453073	-0.022915831	-0.221223949	675	bin4	non-wasp-selective
09Sept2021_268	CB-OT	-1	0.33460076	0.552795031	0.052631579	-1	0.913875598	0.632653061	525	bin3	Wasp_cell
09Sept2021_269	CB-OT	-0.908838488	0.403104634	0.586405307	-0.064780013	-0.9858221	0.837724914	0.601794241	525	bin3	Wasp_cell
09Sept2021_272	CB-OT	0.384944904	-0.501737986	0.00521123	0.13112742	-0.14199605	0.143447737	-0.007397086	525	bin3	non-wasp-selective
09Sept2021_275	CB-OT	-0.746368957	-0.455708471	0.749116608	0.809651475	-0.671094244	0.93076548	0.838819523	487.5	bin3	Wasp_cell
09Sept2021_276	CB-OT	-0.866209262	-1	0.714285714	0.959183673	-1	0.99856425	0.714285714	675	bin4	Wasp_cell
09Sept2021_279	CB-OT	0.01754386	-0.474452555	0.432835821	0.493333333	-0.337931034	0.680672269	0.472222222	512.5	bin3	Wasp_cell
09Sept2021_281	CB-OT	-0.203471331	0.015099187	0.297715241	0.185358759	-0.133892694	0.434262948	0.219417776	550	bin3	Wasp_shape_only_cell
09Sept2021_283	CB-OT	-0.109291915	-0.3145368	0.318713028	0.367532815	-0.11764322	0.682255568	0.335023236	562.5	bin3	Wasp_shape_only_cell
09Sept2021_284	CB-OT	-0.07000192	0.069003613	0.014692831	-0.072563332	0.004720474	0.200384123	-0.039101498	550	bin3	non-wasp-selective
09Sept2021_285	CB-OT	-0.105093123	-0.143548071	0.242559292	0.366125919	-0.174651063	0.56932237	0.269206483	375	bin2	Wasp_shape_only_cell
09Sept2021_286	CB-OT	-1	0.362009536	0.647874211	-0.038754959	-0.98532897	0.870874744	0.625192689	525	bin3	Wasp_cell
09Sept2021_287	CB-OT	-0.210981814	-0.266621089	0.36840451	0.452181766	-0.170804917	0.735887494	0.363906145	562.5	bin3	Wasp_cell
09Sept2021_288	CB-OT	0.38809093	-0.494310357	0.043684126	0.139501017	-0.166866447	0.116534246	-0.009160327	375	bin2	non-wasp-selective
09Sept2021_289	CB-OT	-0.05952259	0.095044063	0.092759575	-0.179775933	-0.020198975	-0.050770344	-0.008535133	550	bin3	non-wasp-selective
09Sept2021_29	CB-OT	0.025082233	0.061499613	-0.065985351	-0.033608934	-0.024840653	-0.137229751	-0.084514976	175	bin1	non-wasp-selective
09Sept2021_290	CB-OT	-0.083626185	-0.121102619	0.188065233	0.201905253	-0.051992708	0.458557736	0.174666411	550	bin3	Wasp_shape_only_cell
09Sept2021_294	CB-OT	-0.410579345	-1	0.588235294	0.730769231	-0.262411348	0.945945946	0.674418605	737.5	bin4	Wasp_cell
09Sept2021_295	CB-OT	-0.08940937	-0.181073931	0.159616852	0.224681317	-0.113165277	0.68261997	0.287377803	737.5	bin4	Wasp_shape_only_cell
09Sept2021_298	CB-OT	-0.030265954	-0.089361259	0.077941027	0.13103073	-0.018292302	0.35715296	0.083092155	737.5	bin4	Wasp_shape_only_cell
09Sept2021_299	CB-OT	-0.044527247	-0.118941881	0.055439017	0.111361714	0.022524552	0.402124431	0.09994289	762.5	bin4	Wasp_shape_only_cell
09Sept2021_3	CB-OT	-0.063757844	-0.022935699	0.108168086	-0.012516255	-0.027287718	0.401316738	0.096526217	62.5	bin1	Wasp_shape_only_cell
09Sept2021_30	CB-OT	0.026939437	0.20640766	0.042780749	-0.26056338	-0.418922275	0.573301549	0.113861386	25	bin1	Wasp_shape_only_cell
09Sept2021_300	CB-OT	0.003274613	-0.173305438	0.246429015	0.0363723	-0.025517978	0.343646887	0.13248016	500	bin3	Wasp_shape_only_cell
09Sept2021_302	CB-OT	-0.053537567	-0.331704542	0.159734626	0.312382543	-0.025085022	0.656854061	0.237113402	687.5	bin4	Wasp_shape_only_cell
09Sept2021_304	CB-OT	-0.096458647	-0.315650514	0.063327032	0.184697655	0.158802442	0.550668783	0.082832022	637.5	bin4	Wasp_shape_only_cell
09Sept2021_305	CB-OT	-0.040968117	-0.278500527	0.196686769	0.235830799	-0.009325955	0.583232811	0.177870315	687.5	bin4	Wasp_shape_only_cell
09Sept2021_306	CB-OT	-0.074253619	-0.125998013	0.227248153	0.062527328	-0.01301061	0.317632081	0.204674024	500	bin3	non-wasp-selective
09Sept2021_307	CB-OT	-0.15339224	-0.207799129	0.225558659	0.292278239	-0.032230141	0.662353478	0.196085538	637.5	bin4	Wasp_shape_only_cell
09Sept2021_308	CB-OT	0.021313741	-0.597746156	0.229392369	0.328958162	0.002423441	0.720723797	0.275465013	500	bin3	Wasp_shape_only_cell
09Sept2021_309	CB-OT	-0.070710974	-0.176390957	0.069012179	0.221719457	-0.105973277	0.706484642	0.24726477	637.5	bin4	Wasp_shape_only_cell
09Sept2021_310	CB-OT	-0.510828665	-0.342747913	0.621415884	0.140552995	-0.00862934	0.803321909	0.424160556	637.5	bin4	Wasp_cell
09Sept2021_312	CB-OT	0.027663053	-0.065512532	0.018619475	-4.27E-05	0.009171843	0.170759364	0.015523116	750	bin4	non-wasp-selective
09Sept2021_316	CB-OT	-0.024220498	-0.052769725	0.026019017	0.000605052	0.027403019	0.353427607	-0.005669927	700	bin4	Wasp_shape_only_cell
09Sept2021_317	CB-OT	-0.691120824	-0.826949743	0.783536585	0.849780867	-0.406626269	0.91602602	0.820480405	800	bin4	Wasp_cell
09Sept2021_337	CB-OT	0.071020092	-0.054781579	0.052389954	0.063767343	-0.096208169	0.224787363	0.043086992	50	bin1	non-wasp-selective
09Sept2021_338	CB-OT	0.055963274	-0.09180416	0.045826514	0.030655721	-0.022022997	0.137892791	0.051068159	50	bin1	non-wasp-selective
09Sept2021_339	CB-OT	-0.01126579	-0.267519207	0.267089934	0.221298055	-0.061158816	0.44966443	0.244455741	587.5	bin3	Wasp_shape_only_cell
09Sept2021_34	CB-OT	0.024592131	0.015306737	-0.00952381	-0.073417722	-0.032461121	0.148594378	0.007025761	175	bin1	non-wasp-selective
09Sept2021_340	CB-OT	-0.008415316	-0.055381589	0.054037395	0.064780618	-0.010720287	0.189203035	0.057733455	575	bin3	non-wasp-selective
09Sept2021_341	CB-OT	-0.258713195	-0.262132733	0.435723043	0.541680497	-0.237465721	0.692012332	0.438672397	587.5	bin3	Wasp_cell
09Sept2021_357	CB-OT	-0.62068532	-0.518025721	0.844046039	0.559832782	-0.58291762	0.843174978	0.835116795	637.5	bin4	Wasp_cell
09Sept2021_358	CB-OT	0.109215017	-0.225775957	0.024123805	-0.043562911	0.05854463	0.382488479	-0.051238049	725	bin4	Wasp_shape_only_cell
09Sept2021_359	CB-OT	0.007159203	-0.028219206	-0.149746193	0.24479022	-0.024280953	0.176113974	-0.109840751	400	bin3	non-wasp-selective
09Sept2021_36	CB-OT	-0.020124359	-0.049706288	0.038669491	0.067848055	-0.026538298	0.260639074	0.108439388	362.5	bin2	non-wasp-selective
09Sept2021_363	CB-OT	-0.014380954	-0.190797898	0.090783683	0.277628454	-0.025571031	0.32517491	0.147485449	400	bin3	Wasp_shape_only_cell
09Sept2021_364	CB-OT	-0.01432182	-0.06817032	0.047873433	0.073570572	-0.018492856	0.399507581	0.038987972	475	bin3	Wasp_shape_only_cell
09Sept2021_365	CB-OT	0.029928145	-0.024758921	0.029827087	-0.001372877	-0.05283155	0.200306385	0.056139542	275	bin2	non-wasp-selective
09Sept2021_366	CB-OT	-0.16702264	-0.119933138	0.143911439	0.265822785	0.049596309	0.15942029	0.174377224	475	bin3	non-wasp-selective
09Sept2021_368	CB-OT	0.124272761	-0.428377553	0.138439916	0.129261364	0.001730973	0.567243205	0.138439916	375	bin2	Wasp_shape_only_cell
09Sept2021_369	CB-OT	0.071954452	-0.065082536	0.033163265	-0.025710419	-0.004797387	0.085645356	-0.057920447	50	bin1	non-wasp-selective
09Sept2021_371	CB-OT	-0.037807562	-0.193740579	0.336858006	0.379066478	-0.342377558	0.720293087	0.305379747	375	bin2	Wasp_shape_n_color_cell
09Sept2021_372	CB-OT	0.059522558	-0.001590975	-0.049034175	0.016713092	-0.072715019	0.074705111	0.04173736	200	bin2	non-wasp-selective
09Sept2021_374	CB-OT	-0.297362221	0.010839566	0.08072048	0.582297666	-0.368481212	0.743341404	0.240352811	475	bin3	Wasp_shape_only_cell
09Sept2021_375	CB-OT	0.032320981	0.039422543	0.041666667	0.002710027	-0.041630529	-0.508196721	-0.069767442	175	bin1	non-wasp-selective
09Sept2021_379	CB-OT	0.049771657	-0.06899539	-0.01057612	0.065499936	-0.032817377	0.351085694	-0.036540108	387.5	bin2	Wasp_shape_only_cell
09Sept2021_380	CB-OT	0.037658616	-0.236007463	-0.038461538	0.298701299	-0.072632944	0.57480315	0.146245059	462.5	bin3	Wasp_shape_only_cell
09Sept2021_381	CB-OT	-0.256670902	-0.150121065	0.208053691	0.032786885	0.090322581	0.676712329	0.170474517	637.5	bin4	Wasp_shape_only_cell
09Sept2021_386	CB-OT	-0.015328619	-0.235148574	0.115619985	0.181019587	0.022448492	0.436540332	0.158601683	300	bin2	Wasp_shape_only_cell
09Sept2021_387	CB-OT	-0.013962503	-0.181966953	0.188176198	0.140870988	-0.058883434	0.55492003	0.145240033	800	bin4	Wasp_shape_only_cell
09Sept2021_388	CB-OT	0.018337885	-0.660555265	0.128526646	0.387665198	0.010575793	0.761898936	0.286656891	425	bin3	Wasp_shape_only_cell
09Sept2021_389	CB-OT	-0.159372959	-0.105732484	0.216216216	0.041322314	0.070052539	0.512605042	0.041322314	237.5	bin2	Wasp_shape_only_cell
09Sept2021_39	CB-OT	-0.048914465	-0.230988322	0.204824976	0.113279705	-0.028749029	0.650483418	0.181297942	12.5	bin1	Wasp_shape_only_cell
09Sept2021_390	CB-OT	-0.072091363	-0.268559521	0.402508552	-0.043824701	-0.138227351	0.778154107	0.231671554	200	bin2	Wasp_shape_n_color_cell
09Sept2021_40	CB-OT	-0.01885096	-0.115873023	0.060183117	0.053046071	0.002476359	0.4910663	0.069533495	12.5	bin1	Wasp_shape_only_cell
09Sept2021_41	CB-OT	-0.019338216	-0.039920949	-0.020402292	-0.00951116	0.000468493	0.413593089	0.04453823	287.5	bin2	Wasp_shape_only_cell
09Sept2021_42	CB-OT	-0.121857418	-0.379062525	0.329708646	0.275780601	-0.044677785	0.76177774	0.26735999	412.5	bin3	Wasp_cell
09Sept2021_43	CB-OT	0.247113164	-0.626297578	0.159793814	0.317991632	-0.090909091	0.536273115	0.108071135	425	bin3	Wasp_shape_only_cell
09Sept2021_44	CB-OT	-0.078536093	-0.279863942	0.135964212	0.185726116	-0.014094584	0.712554481	0.232526786	412.5	bin3	Wasp_shape_only_cell
09Sept2021_46	CB-OT	-1	-1	0.926199262	0.459459459	-0.340101523	0.945945946	0.911504425	450	bin3	Wasp_cell
09Sept2021_47	CB-OT	-0.039124265	-0.109247222	0.130687494	-0.00800337	0.044137663	0.154864913	0.124725677	437.5	bin3	non-wasp-selective
09Sept2021_48	CB-OT	-0.046340888	0.026726513	-0.138853619	0.331665647	-0.079432405	0.347298386	-0.226449187	462.5	bin3	Wasp_shape_only_cell
09Sept2021_50	CB-OT	-0.008844457	0.059332728	-0.063300035	-0.050642329	-8.57E-05	0.049751021	-0.07626645	462.5	bin3	non-wasp-selective
09Sept2021_54	CB-OT	-0.508103241	-0.477288818	0.679716059	0.770766933	-0.507578137	0.887320123	0.687747855	487.5	bin3	Wasp_cell
09Sept2021_55	CB-OT	-0.002981035	-0.016971393	0.018223735	0.013893483	9.89E-05	0.058119328	0.016333938	537.5	bin3	non-wasp-selective
09Sept2021_56	CB-OT	0.004107154	0.112412314	-0.080802603	-0.189673183	-0.001208793	-0.131422083	-0.124241997	512.5	bin3	non-wasp-selective
09Sept2021_58	CB-OT	-0.376929379	-0.320243842	0.625782662	0.505816414	-0.338793317	0.776755525	0.611169025	537.5	bin3	Wasp_cell
09Sept2021_60	CB-OT	-0.048712801	0.092076432	-0.024540987	-0.035073024	-0.037281671	0.050793961	0.004496653	537.5	bin3	non-wasp-selective
09Sept2021_61	CB-OT	-0.075481551	-0.083487464	0.087025899	0.214572334	-0.011084061	0.388372667	0.050306435	562.5	bin3	Wasp_shape_only_cell
09Sept2021_63	CB-OT	-0.034987975	0.043235023	-0.000917628	-0.08911135	0.002872885	0.128333394	0.004952196	562.5	bin3	non-wasp-selective
09Sept2021_64	CB-OT	0.042369487	-0.177846906	0.154144445	0.153658233	-0.07130952	0.384766455	0.136281421	375	bin2	Wasp_shape_only_cell
09Sept2021_65	CB-OT	0.008151513	-0.033800112	0.024809993	0.00961605	-0.00275849	0.16062241	0.008586269	625	bin4	non-wasp-selective
09Sept2021_7	CB-OT	-0.104544426	-0.135818511	0.11268644	0.059905065	0.083717934	0.433587952	0.09419325	237.5	bin2	Wasp_shape_only_cell
09Sept2021_76	CB-OT	-0.289099526	-0.072961373	0.019417476	0.350482315	-0.004149378	0.65232358	0.195219124	562.5	bin3	Wasp_shape_only_cell
09Sept2021_78	CB-OT	-0.048805434	-0.09596759	0.134152177	0.09518253	-0.055814321	0.592920354	0.067193676	625	bin4	Wasp_shape_only_cell
09Sept2021_8	CB-OT	-0.04933118	-0.191709845	0.190223167	0.142374789	-0.009531208	0.532801962	0.144781145	237.5	bin2	Wasp_shape_only_cell
09Sept2021_81	CB-OT	-0.066773993	-0.072689245	0.075599819	0.086762075	0.014446905	0.398881366	0.068005477	712.5	bin4	Wasp_shape_only_cell
09Sept2021_84	CB-OT	-0.578942633	0.110548996	0.44239989	0.148455477	-0.330244185	0.806668144	0.467561911	637.5	bin4	Wasp_cell
09Sept2021_89	CB-OT	0.031216167	-0.164451498	0.10557237	0.11091448	-0.03867713	0.372156961	0.143319976	750	bin4	Wasp_shape_only_cell
09Sept2021_91	CB-OT	-0.005539896	-0.042469986	0.054057486	0.008078835	-0.006416181	0.241814542	0.032556931	750	bin4	non-wasp-selective
09Sept2021_93	CB-OT	0.005981993	0.006233806	-0.011667811	-0.029700261	0.000228971	0.065680361	-0.017825363	612.5	bin4	non-wasp-selective
09Sept2021_95	CB-OT	0.019130884	-0.246569829	0.115288221	0.195899772	-0.006109713	0.485797524	0.120797011	750	bin4	Wasp_shape_only_cell
09Sept2021_98	CB-OT	-0.016133764	-0.200768492	0.131386861	0.164912281	-0.000873362	0.420924574	0.159010601	612.5	bin4	Wasp_shape_only_cell
22Sept2021_1	CB-OT	-0.016917247	0.161001829	-0.112761333	-0.136582272	-0.046829048	-0.267753442	-0.077628546	112.5	bin1	non-wasp-selective
22Sept2021_105	CB-OT	0.010782965	-0.259951289	0.218344231	0.208504289	-0.005904559	0.399886878	0.103127642	325	bin2	Wasp_shape_only_cell
22Sept2021_110	CB-OT	-0.06546115	-0.151599901	0.202199274	0.23321082	-0.067093409	0.457664478	0.195178752	350	bin2	Wasp_shape_only_cell
22Sept2021_112	CB-OT	-0.087244024	-0.132258916	0.186301482	0.19778963	-0.046764088	0.459140783	0.203232746	350	bin2	Wasp_shape_only_cell
22Sept2021_113	CB-OT	-0.085042485	-0.337896885	0.309247371	0.24925772	0.027840454	0.444194098	0.266410387	12.5	bin1	Wasp_shape_only_cell
22Sept2021_118	CB-OT	-0.057090358	-0.148947634	0.186838124	0.168921531	-0.055367668	0.516527996	0.180327869	287.5	bin2	Wasp_shape_only_cell
22Sept2021_123	CB-OT	-0.030071711	-0.029222041	0.05719684	0.011792241	-0.000750514	0.178846585	0.066417212	450	bin3	non-wasp-selective
22Sept2021_124	CB-OT	-0.179505346	-0.142059302	0.222562743	0.263727644	-0.087302412	0.619584161	0.323434009	487.5	bin3	Wasp_shape_only_cell
22Sept2021_126	CB-OT	0.016433794	-0.207994198	0.214316148	0.071967791	-0.081516372	0.529831719	0.22909699	487.5	bin3	Wasp_shape_only_cell
22Sept2021_128	CB-OT	-0.017945926	-0.04954049	0.067066389	0.037753728	-0.007227355	0.238685239	0.054725393	525	bin3	non-wasp-selective
22Sept2021_129	CB-OT	-0.025002473	0.025399307	-0.009265743	-0.015778842	0.017494058	-0.011489376	-0.03369456	550	bin3	non-wasp-selective
22Sept2021_130	CB-OT	0.034884345	-0.041433965	0.062582964	0.011707683	-0.038902329	0.161166961	0.016741943	400	bin3	non-wasp-selective
22Sept2021_136	CB-OT	-0.137350872	0.062933185	0.136072519	0.076469349	-0.05560459	0.275611368	0.066141229	400	bin3	non-wasp-selective
22Sept2021_140	CB-OT	-0.041308933	0.07854894	-0.024244697	-0.054826482	-0.017242468	-0.006309148	-0.000469408	550	bin3	non-wasp-selective
22Sept2021_141	CB-OT	-0.035478174	0.027582221	0.08721163	0.06987606	-0.049589939	0.003646885	0.013017257	375	bin2	non-wasp-selective
22Sept2021_146	CB-OT	-0.035764068	-0.000701032	0.03561242	0.021983471	0.013911855	-0.003136391	0.012928518	400	bin3	non-wasp-selective
22Sept2021_15	CB-OT	-0.069837074	-0.035414044	0.125745527	0.166893612	-0.07540841	0.285540211	0.151829305	187.5	bin1	non-wasp-selective
22Sept2021_152	CB-OT	-0.016622169	-0.098886418	0.06533203	0.054764433	0.049299637	0.188027821	0.015631594	762.5	bin4	non-wasp-selective
22Sept2021_153	CB-OT	0.009391136	-0.11507404	0.114705966	0.039553439	0.009086511	0.260345094	0.046190228	687.5	bin4	non-wasp-selective
22Sept2021_16	CB-OT	0.056951635	-0.132049328	0.060331434	0.092069052	-0.049141031	0.196145753	0.140454761	150	bin1	non-wasp-selective
22Sept2021_162	CB-OT	-0.01795322	0.024208149	0.013518541	0.005973656	-0.018462345	0.000577991	0.017685126	775	bin4	non-wasp-selective
22Sept2021_166	CB-OT	-0.019424956	-0.023692445	0.017228206	0.020863263	0.029064475	0.063917019	-0.013022162	612.5	bin4	non-wasp-selective
22Sept2021_167	CB-OT	-0.020556438	-0.026975448	0.057761575	0.026373907	0.010117742	0.03192777	0.024568719	775	bin4	non-wasp-selective
22Sept2021_175	CB-OT	0.026814501	-0.021845437	0.013591394	-0.017185024	-0.005458878	0.098355978	-0.025181562	725	bin4	non-wasp-selective
22Sept2021_181	CB-OT	0.002505314	0.025440357	-0.010546891	-0.014247445	-0.010586001	-0.059549028	-0.018987412	0	bin1	non-wasp-selective
22Sept2021_182	CB-OT	0.381405961	0.083658505	0.015642458	-0.209334248	-0.681728173	-0.71902439	0.093154915	250	bin2	non-wasp-selective
22Sept2021_183	CB-OT	-0.070702083	0.077819905	-0.008985785	-0.098160247	0.033486172	-0.078703886	-0.032951289	250	bin2	non-wasp-selective
22Sept2021_184	CB-OT	0.239284364	0.028183035	-0.242528341	-0.223612991	-0.124795009	-0.292478113	-0.123815442	250	bin2	non-wasp-selective
22Sept2021_185	CB-OT	0.111166727	-0.040853941	0.221105528	0.217681537	-0.402719481	0.283317175	0.230646065	200	bin2	non-wasp-selective
22Sept2021_186	CB-OT	-0.020874124	-0.145040727	0.396002498	0.282574423	-0.315566652	0.438117374	0.345405314	200	bin2	Wasp_shape_n_color_cell
22Sept2021_187	CB-OT	0.089443289	-0.250106538	0.61573849	0.037293853	-0.706768922	0.628251981	0.517471351	200	bin2	Wasp_shape_n_color_cell
22Sept2021_188	CB-OT	0.246670218	-0.47257701	0.173520562	0.325695581	-0.314345992	0.44772118	0.37195122	262.5	bin2	Wasp_shape_only_cell
22Sept2021_189	CB-OT	-0.029212024	-0.124878408	0.115542143	-0.046950753	0.041954938	0.279733169	0.146586241	262.5	bin2	non-wasp-selective
22Sept2021_190	CB-OT	0.070668435	-0.03888907	-0.18325326	-0.100191449	0.108591128	-0.324116743	-0.171195652	125	bin1	non-wasp-selective
22Sept2021_191	CB-OT	-0.465142857	0.182813816	-0.064935065	-0.064935065	0.142118863	0.136842105	0.136842105	262.5	bin2	non-wasp-selective
22Sept2021_192	CB-OT	0.033297005	-0.20233987	0.309850243	0.26447117	-0.252873563	0.503188582	0.303236797	262.5	bin2	Wasp_shape_only_cell
22Sept2021_194	CB-OT	-0.140969163	0.079051383	0.15	0.15	-0.140969163	0.028571429	0.222857143	100	bin1	non-wasp-selective
22Sept2021_197	CB-OT	0.095637281	0.01257408	-0.131330658	-0.144361562	0.026251868	-0.260512325	-0.150038585	125	bin1	non-wasp-selective
22Sept2021_199	CB-OT	-0.029045643	-0.400640342	0.003095975	0.683070866	-0.160806916	0.456998314	-0.158273381	100	bin1	Wasp_shape_only_cell
22Sept2021_20	CB-OT	-0.181102362	0.080831409	0.35	0.2	-0.34084507	0.611940299	0.235294118	150	bin1	Wasp_shape_n_color_cell
22Sept2021_200	CB-OT	0.090091953	-0.006065005	-0.074730324	-0.191674943	0.038829616	-0.31425306	-0.111746697	75	bin1	non-wasp-selective
22Sept2021_201	CB-OT	-0.096197287	-0.084777725	-0.060227485	0.569013871	-0.192961834	0.270370846	0.018046801	100	bin1	non-wasp-selective
22Sept2021_205	CB-OT	0.00986564	0.113467354	-0.093876588	-0.233600923	0.01062749	-0.274293306	-0.109586309	25	bin1	non-wasp-selective
22Sept2021_21	CB-OT	-0.141179349	-0.113257667	0.123180032	0.254909662	-0.027102154	0.42314125	0.248266297	187.5	bin1	Wasp_shape_only_cell
22Sept2021_214	CB-OT	0.058795347	0.074782884	-0.234786102	-0.293226756	0.052055234	-0.202190066	-0.123127512	25	bin1	non-wasp-selective
22Sept2021_215	CB-OT	0.146521239	-0.066356339	-0.118798956	0.115126484	-0.046140821	-0.652844744	-0.086873811	325	bin2	non-wasp-selective
22Sept2021_217	CB-OT	-0.258195651	0.013419075	0.321216358	0.299169975	-0.124302705	0.053144807	0.275643417	325	bin2	non-wasp-selective
22Sept2021_218	CB-OT	0.10484131	-0.053813898	-0.100290229	-0.265578635	0.093424162	-0.224694903	-0.141709888	350	bin2	non-wasp-selective
22Sept2021_22	CB-OT	-0.106139538	-0.019892461	0.113135489	0.110330041	0.000205627	0.241156014	0.078256436	212.5	bin2	non-wasp-selective
22Sept2021_224	CB-OT	-0.005921593	-0.026135156	0.021618745	0.084537299	-0.00870488	0.05025539	0.006195514	550	bin3	non-wasp-selective
22Sept2021_238	CB-OT	-0.053400934	0.032532228	0.045712354	0.057396208	-0.026985207	0.021453607	0.035935188	775	bin4	non-wasp-selective
22Sept2021_239	CB-OT	-0.049293441	0.032460814	0.047894827	0.045294052	-0.02580368	0.005448816	0.03430279	775	bin4	non-wasp-selective
22Sept2021_24	CB-OT	-0.049993727	-0.146864325	0.136205037	0.186157019	-0.0090367	0.383277471	0.137026239	212.5	bin2	Wasp_shape_only_cell
22Sept2021_241	CB-OT	-0.019475177	0.184163043	-0.095982143	-0.237200779	-0.046061088	-0.463487332	-0.066758839	75	bin1	non-wasp-selective
22Sept2021_242	CB-OT	0.033165738	0.11040963	-0.135203042	-0.085448997	-0.035870607	-0.247676979	-0.119804401	325	bin2	non-wasp-selective
22Sept2021_245	CB-OT	-0.33946286	-0.513387055	0.042105263	0.833027523	-0.384463625	0.873170732	0.026737968	100	bin1	Wasp_shape_only_cell
22Sept2021_246	CB-OT	-0.005438199	-0.021610441	0.016585191	0.035646202	-0.000692368	0.059501676	0.020528857	375	bin2	non-wasp-selective
22Sept2021_247	CB-OT	-0.011305906	-0.017224688	0.036813074	0.049272079	-0.018886778	0.092432227	0.039404785	400	bin3	non-wasp-selective
22Sept2021_25	CB-OT	-0.027512629	-0.231655506	0.162129309	0.194549784	0.012689307	0.424203259	0.161263661	387.5	bin2	Wasp_shape_only_cell
22Sept2021_26	CB-OT	-0.014392899	-0.337743407	0.15670883	0.267918932	0.056017917	0.379351633	0.17037452	87.5	bin1	Wasp_shape_only_cell
22Sept2021_261	CB-OT	-0.073492138	-0.069890692	0.168945456	0.213910255	-0.08179291	0.369937483	0.144477251	100	bin1	Wasp_shape_only_cell
22Sept2021_262	CB-OT	-0.08872872	-0.144565314	0.201916098	0.212208053	-0.092091088	0.577369513	0.241550559	137.5	bin1	Wasp_shape_only_cell
22Sept2021_264	CB-OT	-0.055916487	-0.238684347	0.186985667	0.176892518	0.007387148	0.483430867	0.226806261	362.5	bin2	Wasp_shape_only_cell
22Sept2021_265	CB-OT	0.007931795	-0.069061768	0.083065427	0.167678839	-0.051567819	0.260813225	-0.005382747	25	bin1	non-wasp-selective
22Sept2021_266	CB-OT	-0.098435848	-0.119947967	0.176359801	0.116453855	0.014365122	0.372981963	0.165037422	487.5	bin3	Wasp_shape_only_cell
22Sept2021_27	CB-OT	-0.025011566	-0.28924977	0.182799523	0.209373548	0.026719146	0.437248947	0.198199299	175	bin1	Wasp_shape_only_cell
22Sept2021_28	CB-OT	0.00582335	-0.181099421	0.079282531	0.134891421	0.003607559	0.385398051	0.133010084	362.5	bin2	Wasp_shape_only_cell
22Sept2021_29	CB-OT	-0.016804631	-0.107376508	0.087499251	0.102291036	-0.001856157	0.2934554	0.093204192	37.5	bin1	non-wasp-selective
22Sept2021_30	CB-OT	-0.010429709	-0.008870557	0.017789194	0.01162641	-0.004379895	0.109608101	0.016610019	162.5	bin1	non-wasp-selective
22Sept2021_31	CB-OT	0.042936879	-0.124001111	0.094113328	0.080611104	-0.0654572	0.367620675	0.121528602	162.5	bin1	Wasp_shape_only_cell
22Sept2021_32	CB-OT	-0.049872588	0.072235536	-0.04465593	0.012285863	0.001064963	-0.033309196	-0.051875058	12.5	bin1	non-wasp-selective
22Sept2021_33	CB-OT	-0.053003116	-0.156733736	0.149920886	0.15078469	-0.002689492	0.406810071	0.163534253	12.5	bin1	Wasp_shape_only_cell
22Sept2021_34	CB-OT	-0.042311988	-0.105283077	0.144346829	0.129718871	-0.028481248	0.376280239	0.117735196	287.5	bin2	Wasp_shape_only_cell
22Sept2021_35	CB-OT	0.002111005	0.01156708	0.005691155	0.003655607	-0.011281994	-0.035955591	-0.009004725	412.5	bin3	non-wasp-selective
22Sept2021_37	CB-OT	0.039568989	-0.013183476	0.04483008	-0.056377449	-0.048209488	0.319247617	-0.047996827	462.5	bin3	non-wasp-selective
22Sept2021_44	CB-OT	-0.055110866	-0.102287038	0.203799981	0.109054369	0.018255252	-0.125843748	0.099770213	562.5	bin3	non-wasp-selective
22Sept2021_46	CB-OT	-0.098605081	-0.053597878	0.017355561	-0.088953562	0.075960412	0.479779967	0.056152665	562.5	bin3	Wasp_shape_only_cell
22Sept2021_47	CB-OT	0.031070981	-0.034556896	-0.003942868	0.006219983	0.008590577	-0.000872254	-0.02276963	562.5	bin3	non-wasp-selective
22Sept2021_50	CB-OT	-0.019058732	0.053131641	-0.012006861	0.008403361	-0.067852875	0.160739687	0.051446945	562.5	bin3	non-wasp-selective
22Sept2021_59	CB-OT	-0.034366644	-0.05172586	0.076256499	0.042916143	0.011712322	0.169911229	0.061619718	712.5	bin4	non-wasp-selective
22Sept2021_6	CB-OT	-0.038625281	-0.050050595	0.146378408	0.092984125	-0.030765672	0.12745443	0.085457161	112.5	bin1	non-wasp-selective
22Sept2021_66	CB-OT	-0.005659599	-0.029051692	0.01067418	0.00236085	0.024392019	0.121060424	-0.016553861	725	bin4	non-wasp-selective
22Sept2021_71	CB-OT	0.003610412	0.014175305	0.003350756	-0.004835118	-0.018277148	0.031607697	-0.006037006	725	bin4	non-wasp-selective
22Sept2021_72	CB-OT	-0.006010017	0.00839779	-0.023976392	0.043747847	-0.000221951	-0.029673591	-0.02284451	650	bin4	non-wasp-selective
22Sept2021_74	CB-OT	0.001712329	-0.067316209	-0.153605016	-0.010989011	0.107055961	0.41955836	-0.241146712	725	bin4	Wasp_shape_only_cell
22Sept2021_79	CB-OT	-0.009048969	0.01375865	0.027946361	0.012082491	-0.012884552	0.001298347	-0.015582821	0	bin1	non-wasp-selective
22Sept2021_80	CB-OT	-0.059777376	-0.076530653	0.143554596	0.1399208	-0.036605225	0.239896675	0.156619822	0	bin1	non-wasp-selective
22Sept2021_81	CB-OT	-0.023013876	-0.0897693	0.143113734	0.1480324	-0.067325409	0.360830662	0.120258166	250	bin2	Wasp_shape_only_cell
22Sept2021_82	CB-OT	0.009534197	-0.0641607	0.091444704	0.156659451	-0.066331018	0.21464191	0.046134021	225	bin2	non-wasp-selective
22Sept2021_83	CB-OT	-0.016969877	-0.104420489	0.096850733	0.143412439	0.001635472	0.198736963	0.054639874	250	bin2	non-wasp-selective
22Sept2021_84	CB-OT	0.157676013	-0.245682708	0.354656632	0.276371308	-0.476548047	0.507537688	0.376646979	200	bin2	Wasp_shape_n_color_cell
22Sept2021_85	CB-OT	-0.140232701	-0.140232701	0.112903226	0.343283582	-0.106690778	0.55465587	0.325153374	200	bin2	Wasp_shape_only_cell
22Sept2021_86	CB-OT	0.025095974	-0.204448065	0.440557073	0.287930079	-0.428772094	0.51905049	0.438725015	200	bin2	Wasp_shape_n_color_cell
22Sept2021_88	CB-OT	0.048521316	-0.192291097	-0.018830525	0.272984441	-0.128613322	0.639803784	0.101398601	212.5	bin2	Wasp_shape_only_cell
22Sept2021_89	CB-OT	-0.028762834	-0.217702778	0.197912136	0.21331058	-0.056010627	0.536916123	0.197912136	200	bin2	Wasp_shape_only_cell
22Sept2021_92	CB-OT	-0.323406101	-0.377015234	0.473551637	0.538885825	-0.053277118	0.501787843	0.441922563	212.5	bin2	Wasp_shape_n_color_cell
22Sept2021_95	CB-OT	-0.082651015	-0.053939709	0.327584251	0.23143765	-0.235652707	0.472916481	0.248970281	262.5	bin2	Wasp_shape_n_color_cell
22Sept2021_97	CB-OT	-0.309055118	0.1232	0.102040816	0.011235955	0.083333333	-0.1	0.058823529	75	bin1	non-wasp-selective
