## Supplemental Table 3 for "Neural correlates of individual facial recognition in a social wasp"

unitID	waspID	Stimulus.set	tract	uniqueID	overlap
130	5-May-22	1	OT_CB	05May2022_130	FALSE
143	5-May-22	1	OT_CB	05May2022_143	FALSE
157	5-May-22	1	OT_CB	05May2022_157	TRUE
171	5-May-22	1	OT_CB	05May2022_171	TRUE
174	5-May-22	1	OT_CB	05May2022_174	FALSE
186	5-May-22	1	OT_CB	05May2022_186	TRUE
188	5-May-22	1	OT_CB	05May2022_188	TRUE
19	5-May-22	1	OT_CB	05May2022_19	FALSE
195	5-May-22	1	OT_CB	05May2022_195	TRUE
211	5-May-22	1	OT_CB	05May2022_211	FALSE
216	5-May-22	1	OT_CB	05May2022_216	FALSE
218	5-May-22	1	OT_CB	05May2022_218	TRUE
43	5-May-22	1	OT_CB	05May2022_43	FALSE
46	5-May-22	1	OT_CB	05May2022_46	TRUE
53	5-May-22	1	OT_CB	05May2022_53	TRUE
60	5-May-22	1	OT_CB	05May2022_60	FALSE
81	5-May-22	1	OT_CB	05May2022_81	FALSE
88	5-May-22	1	OT_CB	05May2022_88	FALSE
13	7-Jun-22	1	OT_CB	07June2022_13	TRUE
243	7-Jun-22	1	OT_CB	07June2022_243	TRUE
408	7-Jun-22	1	OT_CB	07June2022_408	FALSE
46	7-Jun-22	1	OT_CB	07June2022_46	FALSE
514	7-Jun-22	1	OT_CB	07June2022_514	TRUE
110	7-Mar-22	1	OT_CB	07Mar2022_110	FALSE
16	7-Mar-22	1	OT_CB	07Mar2022_16	FALSE
261	7-Mar-22	1	OT_CB	07Mar2022_261	TRUE
36	7-Mar-22	1	OT_CB	07Mar2022_36	FALSE
41	7-Mar-22	1	OT_CB	07Mar2022_41	FALSE
44	7-Mar-22	1	OT_CB	07Mar2022_44	TRUE
46	7-Mar-22	1	OT_CB	07Mar2022_46	TRUE
50	7-Mar-22	1	OT_CB	07Mar2022_50	FALSE
56	7-Mar-22	1	OT_CB	07Mar2022_56	FALSE
1	10-May-22	1	OT_CB	10May2022_1	FALSE
102	10-May-22	1	OT_CB	10May2022_102	FALSE
104	10-May-22	1	OT_CB	10May2022_104	FALSE
108	10-May-22	1	OT_CB	10May2022_108	FALSE
114	10-May-22	1	OT_CB	10May2022_114	TRUE
123	10-May-22	1	OT_CB	10May2022_123	FALSE
124	10-May-22	1	OT_CB	10May2022_124	FALSE
127	10-May-22	1	OT_CB	10May2022_127	FALSE
130	10-May-22	1	OT_CB	10May2022_130	FALSE
132	10-May-22	1	OT_CB	10May2022_132	TRUE
16	10-May-22	1	OT_CB	10May2022_16	FALSE
17	10-May-22	1	OT_CB	10May2022_17	FALSE
32	10-May-22	1	OT_CB	10May2022_32	FALSE
42	10-May-22	1	OT_CB	10May2022_42	FALSE
44	10-May-22	1	OT_CB	10May2022_44	TRUE
47	10-May-22	1	OT_CB	10May2022_47	FALSE
54	10-May-22	1	OT_CB	10May2022_54	FALSE
7	10-May-22	1	OT_CB	10May2022_7	FALSE
74	10-May-22	1	OT_CB	10May2022_74	TRUE
76	10-May-22	1	OT_CB	10May2022_76	FALSE
78	10-May-22	1	OT_CB	10May2022_78	TRUE
90	10-May-22	1	OT_CB	10May2022_90	FALSE
109	12-Apr-22	1	OT_CB	12Apr2022_109	FALSE
110	12-Apr-22	1	OT_CB	12Apr2022_110	FALSE
112	12-Apr-22	1	OT_CB	12Apr2022_112	TRUE
113	12-Apr-22	1	OT_CB	12Apr2022_113	TRUE
116	12-Apr-22	1	OT_CB	12Apr2022_116	TRUE
117	12-Apr-22	1	OT_CB	12Apr2022_117	FALSE
119	12-Apr-22	1	OT_CB	12Apr2022_119	FALSE
120	12-Apr-22	1	OT_CB	12Apr2022_120	FALSE
159	12-Apr-22	1	OT_CB	12Apr2022_159	TRUE
54	12-Apr-22	1	OT_CB	12Apr2022_54	FALSE
55	12-Apr-22	1	OT_CB	12Apr2022_55	TRUE
56	12-Apr-22	1	OT_CB	12Apr2022_56	FALSE
57	12-Apr-22	1	OT_CB	12Apr2022_57	TRUE
58	12-Apr-22	1	OT_CB	12Apr2022_58	TRUE
62	12-Apr-22	1	OT_CB	12Apr2022_62	TRUE
63	12-Apr-22	1	OT_CB	12Apr2022_63	TRUE
70	12-Apr-22	1	OT_CB	12Apr2022_70	FALSE
85	12-Apr-22	1	OT_CB	12Apr2022_85	FALSE
86	12-Apr-22	1	OT_CB	12Apr2022_86	FALSE
87	12-Apr-22	1	OT_CB	12Apr2022_87	FALSE
90	12-Apr-22	1	OT_CB	12Apr2022_90	FALSE
92	12-Apr-22	1	OT_CB	12Apr2022_92	FALSE
93	12-Apr-22	1	OT_CB	12Apr2022_93	FALSE
151	14-Mar-22	1	OT_CB	14Mar2022_151	TRUE
154	14-Mar-22	1	OT_CB	14Mar2022_154	TRUE
156	14-Mar-22	1	OT_CB	14Mar2022_156	TRUE
281	14-Mar-22	1	OT_CB	14Mar2022_281	TRUE
327	14-Mar-22	1	OT_CB	14Mar2022_327	TRUE
328	14-Mar-22	1	OT_CB	14Mar2022_328	TRUE
329	14-Mar-22	1	OT_CB	14Mar2022_329	TRUE
330	14-Mar-22	1	OT_CB	14Mar2022_330	TRUE
331	14-Mar-22	1	OT_CB	14Mar2022_331	TRUE
333	14-Mar-22	1	OT_CB	14Mar2022_333	TRUE
336	14-Mar-22	1	OT_CB	14Mar2022_336	TRUE
341	14-Mar-22	1	OT_CB	14Mar2022_341	TRUE
343	14-Mar-22	1	OT_CB	14Mar2022_343	TRUE
344	14-Mar-22	1	OT_CB	14Mar2022_344	TRUE
348	14-Mar-22	1	OT_CB	14Mar2022_348	TRUE
349	14-Mar-22	1	OT_CB	14Mar2022_349	TRUE
350	14-Mar-22	1	OT_CB	14Mar2022_350	TRUE
351	14-Mar-22	1	OT_CB	14Mar2022_351	TRUE
360	14-Mar-22	1	OT_CB	14Mar2022_360	TRUE
361	14-Mar-22	1	OT_CB	14Mar2022_361	TRUE
364	14-Mar-22	1	OT_CB	14Mar2022_364	TRUE
365	14-Mar-22	1	OT_CB	14Mar2022_365	TRUE
366	14-Mar-22	1	OT_CB	14Mar2022_366	TRUE
373	14-Mar-22	1	OT_CB	14Mar2022_373	FALSE
394	14-Mar-22	1	OT_CB	14Mar2022_394	TRUE
412	14-Mar-22	1	OT_CB	14Mar2022_412	TRUE
10	15-Jun-22	1	OT_CB	15June2022_10	FALSE
118	15-Jun-22	1	OT_CB	15June2022_118	FALSE
135	15-Jun-22	1	OT_CB	15June2022_135	TRUE
138	15-Jun-22	1	OT_CB	15June2022_138	FALSE
144	15-Jun-22	1	OT_CB	15June2022_144	FALSE
150	15-Jun-22	1	OT_CB	15June2022_150	FALSE
154	15-Jun-22	1	OT_CB	15June2022_154	FALSE
156	15-Jun-22	1	OT_CB	15June2022_156	FALSE
157	15-Jun-22	1	OT_CB	15June2022_157	FALSE
159	15-Jun-22	1	OT_CB	15June2022_159	FALSE
160	15-Jun-22	1	OT_CB	15June2022_160	FALSE
164	15-Jun-22	1	OT_CB	15June2022_164	FALSE
175	15-Jun-22	1	OT_CB	15June2022_175	FALSE
178	15-Jun-22	1	OT_CB	15June2022_178	FALSE
187	15-Jun-22	1	OT_CB	15June2022_187	FALSE
19	15-Jun-22	1	OT_CB	15June2022_19	FALSE
195	15-Jun-22	1	OT_CB	15June2022_195	FALSE
51	15-Jun-22	1	OT_CB	15June2022_51	TRUE
52	15-Jun-22	1	OT_CB	15June2022_52	FALSE
58	15-Jun-22	1	OT_CB	15June2022_58	FALSE
138	18-Jul-22	1	OT_CB	18July2022_138	FALSE
163	18-Jul-22	1	OT_CB	18July2022_163	FALSE
214	18-Jul-22	1	OT_CB	18July2022_214	TRUE
219	18-Jul-22	1	OT_CB	18July2022_219	FALSE
226	18-Jul-22	1	OT_CB	18July2022_226	FALSE
236	18-Jul-22	1	OT_CB	18July2022_236	FALSE
261	18-Jul-22	1	OT_CB	18July2022_261	FALSE
262	18-Jul-22	1	OT_CB	18July2022_262	FALSE
263	18-Jul-22	1	OT_CB	18July2022_263	FALSE
269	18-Jul-22	1	OT_CB	18July2022_269	FALSE
270	18-Jul-22	1	OT_CB	18July2022_270	TRUE
286	18-Jul-22	1	OT_CB	18July2022_286	FALSE
81	18-Jul-22	1	OT_CB	18July2022_81	FALSE
84	18-Jul-22	1	OT_CB	18July2022_84	FALSE
100	20-Jul-22	1	OT_CB	20July2022_100	FALSE
104	20-Jul-22	1	OT_CB	20July2022_104	FALSE
105	20-Jul-22	1	OT_CB	20July2022_105	FALSE
106	20-Jul-22	1	OT_CB	20July2022_106	FALSE
110	20-Jul-22	1	OT_CB	20July2022_110	FALSE
111	20-Jul-22	1	OT_CB	20July2022_111	FALSE
112	20-Jul-22	1	OT_CB	20July2022_112	FALSE
115	20-Jul-22	1	OT_CB	20July2022_115	FALSE
117	20-Jul-22	1	OT_CB	20July2022_117	FALSE
118	20-Jul-22	1	OT_CB	20July2022_118	FALSE
119	20-Jul-22	1	OT_CB	20July2022_119	FALSE
120	20-Jul-22	1	OT_CB	20July2022_120	FALSE
121	20-Jul-22	1	OT_CB	20July2022_121	FALSE
122	20-Jul-22	1	OT_CB	20July2022_122	FALSE
13	20-Jul-22	1	OT_CB	20July2022_13	FALSE
134	20-Jul-22	1	OT_CB	20July2022_134	FALSE
15	20-Jul-22	1	OT_CB	20July2022_15	FALSE
150	20-Jul-22	1	OT_CB	20July2022_150	FALSE
153	20-Jul-22	1	OT_CB	20July2022_153	FALSE
21	20-Jul-22	1	OT_CB	20July2022_21	FALSE
25	20-Jul-22	1	OT_CB	20July2022_25	FALSE
26	20-Jul-22	1	OT_CB	20July2022_26	TRUE
27	20-Jul-22	1	OT_CB	20July2022_27	TRUE
3	20-Jul-22	1	OT_CB	20July2022_3	TRUE
32	20-Jul-22	1	OT_CB	20July2022_32	FALSE
33	20-Jul-22	1	OT_CB	20July2022_33	FALSE
34	20-Jul-22	1	OT_CB	20July2022_34	FALSE
37	20-Jul-22	1	OT_CB	20July2022_37	TRUE
39	20-Jul-22	1	OT_CB	20July2022_39	FALSE
4	20-Jul-22	1	OT_CB	20July2022_4	TRUE
40	20-Jul-22	1	OT_CB	20July2022_40	FALSE
41	20-Jul-22	1	OT_CB	20July2022_41	FALSE
5	20-Jul-22	1	OT_CB	20July2022_5	FALSE
52	20-Jul-22	1	OT_CB	20July2022_52	FALSE
57	20-Jul-22	1	OT_CB	20July2022_57	FALSE
59	20-Jul-22	1	OT_CB	20July2022_59	TRUE
6	20-Jul-22	1	OT_CB	20July2022_6	FALSE
63	20-Jul-22	1	OT_CB	20July2022_63	TRUE
66	20-Jul-22	1	OT_CB	20July2022_66	TRUE
68	20-Jul-22	1	OT_CB	20July2022_68	TRUE
85	20-Jul-22	1	OT_CB	20July2022_85	FALSE
106	7-Dec-22	1	lat	07Dec2022_106	FALSE
116	7-Dec-22	1	lat	07Dec2022_116	FALSE
117	7-Dec-22	1	lat	07Dec2022_117	FALSE
12	7-Dec-22	1	lat	07Dec2022_12	FALSE
120	7-Dec-22	1	lat	07Dec2022_120	TRUE
123	7-Dec-22	1	lat	07Dec2022_123	FALSE
124	7-Dec-22	1	lat	07Dec2022_124	TRUE
158	7-Dec-22	1	lat	07Dec2022_158	TRUE
162	7-Dec-22	1	lat	07Dec2022_162	FALSE
163	7-Dec-22	1	lat	07Dec2022_163	TRUE
166	7-Dec-22	1	lat	07Dec2022_166	TRUE
172	7-Dec-22	1	lat	07Dec2022_172	TRUE
173	7-Dec-22	1	lat	07Dec2022_173	TRUE
178	7-Dec-22	1	lat	07Dec2022_178	FALSE
192	7-Dec-22	1	lat	07Dec2022_192	FALSE
20	7-Dec-22	1	lat	07Dec2022_20	FALSE
208	7-Dec-22	1	lat	07Dec2022_208	FALSE
209	7-Dec-22	1	lat	07Dec2022_209	FALSE
219	7-Dec-22	1	lat	07Dec2022_219	TRUE
220	7-Dec-22	1	lat	07Dec2022_220	FALSE
222	7-Dec-22	1	lat	07Dec2022_222	TRUE
223	7-Dec-22	1	lat	07Dec2022_223	TRUE
226	7-Dec-22	1	lat	07Dec2022_226	FALSE
228	7-Dec-22	1	lat	07Dec2022_228	FALSE
27	7-Dec-22	1	lat	07Dec2022_27	TRUE
29	7-Dec-22	1	lat	07Dec2022_29	FALSE
33	7-Dec-22	1	lat	07Dec2022_33	FALSE
34	7-Dec-22	1	lat	07Dec2022_34	FALSE
42	7-Dec-22	1	lat	07Dec2022_42	FALSE
57	7-Dec-22	1	lat	07Dec2022_57	FALSE
67	7-Dec-22	1	lat	07Dec2022_67	FALSE
71	7-Dec-22	1	lat	07Dec2022_71	FALSE
72	7-Dec-22	1	lat	07Dec2022_72	FALSE
77	7-Dec-22	1	lat	07Dec2022_77	FALSE
89	7-Dec-22	1	lat	07Dec2022_89	FALSE
1	9-Jan-23	1	lat	09Jan2023_1	FALSE
101	9-Jan-23	1	lat	09Jan2023_101	TRUE
111	9-Jan-23	1	lat	09Jan2023_111	FALSE
116	9-Jan-23	1	lat	09Jan2023_116	TRUE
120	9-Jan-23	1	lat	09Jan2023_120	FALSE
129	9-Jan-23	1	lat	09Jan2023_129	TRUE
14	9-Jan-23	1	lat	09Jan2023_14	TRUE
144	9-Jan-23	1	lat	09Jan2023_144	FALSE
15	9-Jan-23	1	lat	09Jan2023_15	TRUE
150	9-Jan-23	1	lat	09Jan2023_150	FALSE
164	9-Jan-23	1	lat	09Jan2023_164	FALSE
165	9-Jan-23	1	lat	09Jan2023_165	TRUE
173	9-Jan-23	1	lat	09Jan2023_173	TRUE
175	9-Jan-23	1	lat	09Jan2023_175	FALSE
176	9-Jan-23	1	lat	09Jan2023_176	FALSE
192	9-Jan-23	1	lat	09Jan2023_192	FALSE
202	9-Jan-23	1	lat	09Jan2023_202	FALSE
21	9-Jan-23	1	lat	09Jan2023_21	TRUE
30	9-Jan-23	1	lat	09Jan2023_30	TRUE
36	9-Jan-23	1	lat	09Jan2023_36	TRUE
39	9-Jan-23	1	lat	09Jan2023_39	TRUE
46	9-Jan-23	1	lat	09Jan2023_46	FALSE
49	9-Jan-23	1	lat	09Jan2023_49	TRUE
58	9-Jan-23	1	lat	09Jan2023_58	TRUE
59	9-Jan-23	1	lat	09Jan2023_59	TRUE
60	9-Jan-23	1	lat	09Jan2023_60	FALSE
62	9-Jan-23	1	lat	09Jan2023_62	FALSE
63	9-Jan-23	1	lat	09Jan2023_63	FALSE
64	9-Jan-23	1	lat	09Jan2023_64	TRUE
76	9-Jan-23	1	lat	09Jan2023_76	TRUE
93	9-Jan-23	1	lat	09Jan2023_93	TRUE
95	9-Jan-23	1	lat	09Jan2023_95	FALSE
113	18-Jan-23	1	med	18Jan2023_113	FALSE
137	18-Jan-23	1	med	18Jan2023_137	TRUE
140	18-Jan-23	1	med	18Jan2023_140	TRUE
141	18-Jan-23	1	med	18Jan2023_141	TRUE
155	18-Jan-23	1	med	18Jan2023_155	FALSE
215	18-Jan-23	1	med	18Jan2023_215	FALSE
38	18-Jan-23	1	med	18Jan2023_38	FALSE
388	18-Jan-23	1	med	18Jan2023_388	FALSE
392	18-Jan-23	1	med	18Jan2023_392	TRUE
45	18-Jan-23	1	med	18Jan2023_45	FALSE
456	18-Jan-23	1	med	18Jan2023_456	FALSE
458	18-Jan-23	1	med	18Jan2023_458	FALSE
464	18-Jan-23	1	med	18Jan2023_464	FALSE
612	18-Jan-23	1	med	18Jan2023_612	TRUE
62	18-Jan-23	1	med	18Jan2023_62	FALSE
151	30-Jan-23	1	med	30Jan2023_151	FALSE
1	8-Sep-21	2	OT_CB	08Sept2021_1	TRUE
10	8-Sep-21	2	OT_CB	08Sept2021_10	TRUE
101	8-Sep-21	2	OT_CB	08Sept2021_101	FALSE
102	8-Sep-21	2	OT_CB	08Sept2021_102	TRUE
103	8-Sep-21	2	OT_CB	08Sept2021_103	TRUE
108	8-Sep-21	2	OT_CB	08Sept2021_108	TRUE
109	8-Sep-21	2	OT_CB	08Sept2021_109	TRUE
11	8-Sep-21	2	OT_CB	08Sept2021_11	TRUE
110	8-Sep-21	2	OT_CB	08Sept2021_110	TRUE
115	8-Sep-21	2	OT_CB	08Sept2021_115	TRUE
116	8-Sep-21	2	OT_CB	08Sept2021_116	TRUE
117	8-Sep-21	2	OT_CB	08Sept2021_117	FALSE
119	8-Sep-21	2	OT_CB	08Sept2021_119	FALSE
12	8-Sep-21	2	OT_CB	08Sept2021_12	TRUE
120	8-Sep-21	2	OT_CB	08Sept2021_120	TRUE
121	8-Sep-21	2	OT_CB	08Sept2021_121	FALSE
124	8-Sep-21	2	OT_CB	08Sept2021_124	FALSE
127	8-Sep-21	2	OT_CB	08Sept2021_127	FALSE
13	8-Sep-21	2	OT_CB	08Sept2021_13	TRUE
133	8-Sep-21	2	OT_CB	08Sept2021_133	FALSE
140	8-Sep-21	2	OT_CB	08Sept2021_140	TRUE
142	8-Sep-21	2	OT_CB	08Sept2021_142	TRUE
143	8-Sep-21	2	OT_CB	08Sept2021_143	TRUE
146	8-Sep-21	2	OT_CB	08Sept2021_146	TRUE
147	8-Sep-21	2	OT_CB	08Sept2021_147	TRUE
18	8-Sep-21	2	OT_CB	08Sept2021_18	TRUE
19	8-Sep-21	2	OT_CB	08Sept2021_19	TRUE
20	8-Sep-21	2	OT_CB	08Sept2021_20	TRUE
21	8-Sep-21	2	OT_CB	08Sept2021_21	TRUE
24	8-Sep-21	2	OT_CB	08Sept2021_24	TRUE
25	8-Sep-21	2	OT_CB	08Sept2021_25	TRUE
26	8-Sep-21	2	OT_CB	08Sept2021_26	TRUE
27	8-Sep-21	2	OT_CB	08Sept2021_27	TRUE
29	8-Sep-21	2	OT_CB	08Sept2021_29	TRUE
31	8-Sep-21	2	OT_CB	08Sept2021_31	TRUE
41	8-Sep-21	2	OT_CB	08Sept2021_41	TRUE
44	8-Sep-21	2	OT_CB	08Sept2021_44	TRUE
54	8-Sep-21	2	OT_CB	08Sept2021_54	TRUE
55	8-Sep-21	2	OT_CB	08Sept2021_55	TRUE
58	8-Sep-21	2	OT_CB	08Sept2021_58	TRUE
66	8-Sep-21	2	OT_CB	08Sept2021_66	FALSE
8	8-Sep-21	2	OT_CB	08Sept2021_8	TRUE
84	8-Sep-21	2	OT_CB	08Sept2021_84	TRUE
86	8-Sep-21	2	OT_CB	08Sept2021_86	TRUE
89	8-Sep-21	2	OT_CB	08Sept2021_89	FALSE
93	8-Sep-21	2	OT_CB	08Sept2021_93	TRUE
1	9-Sep-21	2	OT_CB	09Sept2021_1	FALSE
118	9-Sep-21	2	OT_CB	09Sept2021_118	TRUE
119	9-Sep-21	2	OT_CB	09Sept2021_119	TRUE
120	9-Sep-21	2	OT_CB	09Sept2021_120	TRUE
121	9-Sep-21	2	OT_CB	09Sept2021_121	TRUE
122	9-Sep-21	2	OT_CB	09Sept2021_122	TRUE
131	9-Sep-21	2	OT_CB	09Sept2021_131	FALSE
136	9-Sep-21	2	OT_CB	09Sept2021_136	TRUE
137	9-Sep-21	2	OT_CB	09Sept2021_137	TRUE
15	9-Sep-21	2	OT_CB	09Sept2021_15	TRUE
150	9-Sep-21	2	OT_CB	09Sept2021_150	TRUE
153	9-Sep-21	2	OT_CB	09Sept2021_153	FALSE
164	9-Sep-21	2	OT_CB	09Sept2021_164	TRUE
17	9-Sep-21	2	OT_CB	09Sept2021_17	TRUE
172	9-Sep-21	2	OT_CB	09Sept2021_172	TRUE
176	9-Sep-21	2	OT_CB	09Sept2021_176	TRUE
178	9-Sep-21	2	OT_CB	09Sept2021_178	TRUE
18	9-Sep-21	2	OT_CB	09Sept2021_18	TRUE
182	9-Sep-21	2	OT_CB	09Sept2021_182	TRUE
192	9-Sep-21	2	OT_CB	09Sept2021_192	TRUE
2	9-Sep-21	2	OT_CB	09Sept2021_2	FALSE
204	9-Sep-21	2	OT_CB	09Sept2021_204	TRUE
206	9-Sep-21	2	OT_CB	09Sept2021_206	TRUE
210	9-Sep-21	2	OT_CB	09Sept2021_210	TRUE
211	9-Sep-21	2	OT_CB	09Sept2021_211	TRUE
213	9-Sep-21	2	OT_CB	09Sept2021_213	TRUE
214	9-Sep-21	2	OT_CB	09Sept2021_214	TRUE
215	9-Sep-21	2	OT_CB	09Sept2021_215	TRUE
224	9-Sep-21	2	OT_CB	09Sept2021_224	TRUE
226	9-Sep-21	2	OT_CB	09Sept2021_226	TRUE
227	9-Sep-21	2	OT_CB	09Sept2021_227	TRUE
228	9-Sep-21	2	OT_CB	09Sept2021_228	TRUE
230	9-Sep-21	2	OT_CB	09Sept2021_230	TRUE
231	9-Sep-21	2	OT_CB	09Sept2021_231	TRUE
240	9-Sep-21	2	OT_CB	09Sept2021_240	TRUE
241	9-Sep-21	2	OT_CB	09Sept2021_241	TRUE
244	9-Sep-21	2	OT_CB	09Sept2021_244	TRUE
245	9-Sep-21	2	OT_CB	09Sept2021_245	TRUE
257	9-Sep-21	2	OT_CB	09Sept2021_257	TRUE
259	9-Sep-21	2	OT_CB	09Sept2021_259	TRUE
26	9-Sep-21	2	OT_CB	09Sept2021_26	FALSE
261	9-Sep-21	2	OT_CB	09Sept2021_261	TRUE
264	9-Sep-21	2	OT_CB	09Sept2021_264	TRUE
266	9-Sep-21	2	OT_CB	09Sept2021_266	TRUE
268	9-Sep-21	2	OT_CB	09Sept2021_268	TRUE
269	9-Sep-21	2	OT_CB	09Sept2021_269	TRUE
275	9-Sep-21	2	OT_CB	09Sept2021_275	TRUE
276	9-Sep-21	2	OT_CB	09Sept2021_276	TRUE
281	9-Sep-21	2	OT_CB	09Sept2021_281	TRUE
283	9-Sep-21	2	OT_CB	09Sept2021_283	TRUE
284	9-Sep-21	2	OT_CB	09Sept2021_284	FALSE
285	9-Sep-21	2	OT_CB	09Sept2021_285	TRUE
286	9-Sep-21	2	OT_CB	09Sept2021_286	TRUE
287	9-Sep-21	2	OT_CB	09Sept2021_287	TRUE
290	9-Sep-21	2	OT_CB	09Sept2021_290	TRUE
294	9-Sep-21	2	OT_CB	09Sept2021_294	TRUE
295	9-Sep-21	2	OT_CB	09Sept2021_295	TRUE
298	9-Sep-21	2	OT_CB	09Sept2021_298	TRUE
299	9-Sep-21	2	OT_CB	09Sept2021_299	TRUE
30	9-Sep-21	2	OT_CB	09Sept2021_30	TRUE
302	9-Sep-21	2	OT_CB	09Sept2021_302	TRUE
305	9-Sep-21	2	OT_CB	09Sept2021_305	TRUE
306	9-Sep-21	2	OT_CB	09Sept2021_306	FALSE
307	9-Sep-21	2	OT_CB	09Sept2021_307	TRUE
308	9-Sep-21	2	OT_CB	09Sept2021_308	TRUE
309	9-Sep-21	2	OT_CB	09Sept2021_309	TRUE
310	9-Sep-21	2	OT_CB	09Sept2021_310	TRUE
312	9-Sep-21	2	OT_CB	09Sept2021_312	FALSE
316	9-Sep-21	2	OT_CB	09Sept2021_316	TRUE
317	9-Sep-21	2	OT_CB	09Sept2021_317	TRUE
339	9-Sep-21	2	OT_CB	09Sept2021_339	TRUE
34	9-Sep-21	2	OT_CB	09Sept2021_34	FALSE
340	9-Sep-21	2	OT_CB	09Sept2021_340	FALSE
341	9-Sep-21	2	OT_CB	09Sept2021_341	TRUE
357	9-Sep-21	2	OT_CB	09Sept2021_357	TRUE
36	9-Sep-21	2	OT_CB	09Sept2021_36	FALSE
364	9-Sep-21	2	OT_CB	09Sept2021_364	TRUE
371	9-Sep-21	2	OT_CB	09Sept2021_371	TRUE
374	9-Sep-21	2	OT_CB	09Sept2021_374	TRUE
381	9-Sep-21	2	OT_CB	09Sept2021_381	TRUE
386	9-Sep-21	2	OT_CB	09Sept2021_386	TRUE
387	9-Sep-21	2	OT_CB	09Sept2021_387	TRUE
388	9-Sep-21	2	OT_CB	09Sept2021_388	TRUE
39	9-Sep-21	2	OT_CB	09Sept2021_39	TRUE
390	9-Sep-21	2	OT_CB	09Sept2021_390	TRUE
40	9-Sep-21	2	OT_CB	09Sept2021_40	TRUE
41	9-Sep-21	2	OT_CB	09Sept2021_41	TRUE
42	9-Sep-21	2	OT_CB	09Sept2021_42	TRUE
44	9-Sep-21	2	OT_CB	09Sept2021_44	TRUE
45	9-Sep-21	2	OT_CB	09Sept2021_45	FALSE
54	9-Sep-21	2	OT_CB	09Sept2021_54	TRUE
58	9-Sep-21	2	OT_CB	09Sept2021_58	TRUE
61	9-Sep-21	2	OT_CB	09Sept2021_61	TRUE
63	9-Sep-21	2	OT_CB	09Sept2021_63	FALSE
64	9-Sep-21	2	OT_CB	09Sept2021_64	TRUE
65	9-Sep-21	2	OT_CB	09Sept2021_65	FALSE
7	9-Sep-21	2	OT_CB	09Sept2021_7	TRUE
78	9-Sep-21	2	OT_CB	09Sept2021_78	TRUE
8	9-Sep-21	2	OT_CB	09Sept2021_8	TRUE
84	9-Sep-21	2	OT_CB	09Sept2021_84	TRUE
89	9-Sep-21	2	OT_CB	09Sept2021_89	TRUE
91	9-Sep-21	2	OT_CB	09Sept2021_91	FALSE
98	9-Sep-21	2	OT_CB	09Sept2021_98	TRUE
110	22-Sep-21	2	OT_CB	22Sept2021_110	TRUE
112	22-Sep-21	2	OT_CB	22Sept2021_112	TRUE
118	22-Sep-21	2	OT_CB	22Sept2021_118	TRUE
124	22-Sep-21	2	OT_CB	22Sept2021_124	TRUE
126	22-Sep-21	2	OT_CB	22Sept2021_126	TRUE
128	22-Sep-21	2	OT_CB	22Sept2021_128	FALSE
136	22-Sep-21	2	OT_CB	22Sept2021_136	FALSE
152	22-Sep-21	2	OT_CB	22Sept2021_152	FALSE
153	22-Sep-21	2	OT_CB	22Sept2021_153	FALSE
186	22-Sep-21	2	OT_CB	22Sept2021_186	TRUE
187	22-Sep-21	2	OT_CB	22Sept2021_187	TRUE
189	22-Sep-21	2	OT_CB	22Sept2021_189	FALSE
201	22-Sep-21	2	OT_CB	22Sept2021_201	FALSE
22	22-Sep-21	2	OT_CB	22Sept2021_22	FALSE
24	22-Sep-21	2	OT_CB	22Sept2021_24	TRUE
245	22-Sep-21	2	OT_CB	22Sept2021_245	TRUE
261	22-Sep-21	2	OT_CB	22Sept2021_261	TRUE
262	22-Sep-21	2	OT_CB	22Sept2021_262	TRUE
264	22-Sep-21	2	OT_CB	22Sept2021_264	TRUE
266	22-Sep-21	2	OT_CB	22Sept2021_266	TRUE
27	22-Sep-21	2	OT_CB	22Sept2021_27	TRUE
28	22-Sep-21	2	OT_CB	22Sept2021_28	TRUE
29	22-Sep-21	2	OT_CB	22Sept2021_29	FALSE
31	22-Sep-21	2	OT_CB	22Sept2021_31	TRUE
33	22-Sep-21	2	OT_CB	22Sept2021_33	TRUE
34	22-Sep-21	2	OT_CB	22Sept2021_34	TRUE
37	22-Sep-21	2	OT_CB	22Sept2021_37	FALSE
46	22-Sep-21	2	OT_CB	22Sept2021_46	TRUE
59	22-Sep-21	2	OT_CB	22Sept2021_59	FALSE
66	22-Sep-21	2	OT_CB	22Sept2021_66	FALSE
80	22-Sep-21	2	OT_CB	22Sept2021_80	FALSE
86	22-Sep-21	2	OT_CB	22Sept2021_86	TRUE
89	22-Sep-21	2	OT_CB	22Sept2021_89	TRUE
190	10Oct2023_Pfus	3	OT_CB	10Oct2023_Pfus_190	FALSE
197	10Oct2023_Pfus	3	OT_CB	10Oct2023_Pfus_197	FALSE
238	10Oct2023_Pfus	3	OT_CB	10Oct2023_Pfus_238	FALSE
281	10Oct2023_Pfus	3	OT_CB	10Oct2023_Pfus_281	FALSE
314	10Oct2023_Pfus	3	OT_CB	10Oct2023_Pfus_314	FALSE
47	10Oct2023_Pfus	3	OT_CB	10Oct2023_Pfus_47	FALSE
51	10Oct2023_Pfus	3	OT_CB	10Oct2023_Pfus_51	FALSE
56	10Oct2023_Pfus	3	OT_CB	10Oct2023_Pfus_56	FALSE
57	10Oct2023_Pfus	3	OT_CB	10Oct2023_Pfus_57	FALSE
125	18Oct2023_Pfus	3	OT_CB	18Oct2023_Pfus_125	FALSE
147	18Oct2023_Pfus	3	OT_CB	18Oct2023_Pfus_147	FALSE
148	18Oct2023_Pfus	3	OT_CB	18Oct2023_Pfus_148	FALSE
165	18Oct2023_Pfus	3	OT_CB	18Oct2023_Pfus_165	FALSE
19	23Oct2023_Pfus	3	OT_CB	23Oct2023_Pfus_19	FALSE
20	23Oct2023_Pfus	3	OT_CB	23Oct2023_Pfus_20	FALSE
254	23Oct2023_Pfus	3	OT_CB	23Oct2023_Pfus_254	FALSE
365	23Oct2023_Pfus	3	OT_CB	23Oct2023_Pfus_365	TRUE
50	23Oct2023_Pfus	3	OT_CB	23Oct2023_Pfus_50	FALSE
36	25Oct2023_Pfus	3	OT_CB	25Oct2023_Pfus_36	FALSE
37	25Oct2023_Pfus	3	OT_CB	25Oct2023_Pfus_37	FALSE
406	25Oct2023_Pfus	3	OT_CB	25Oct2023_Pfus_406	TRUE
43	25Oct2023_Pfus	3	OT_CB	25Oct2023_Pfus_43	FALSE
51	25Oct2023_Pfus	3	OT_CB	25Oct2023_Pfus_51	TRUE
65	25Oct2023_Pfus	3	OT_CB	25Oct2023_Pfus_65	TRUE
128	30Oct2023_Pfus	3	OT_CB	30Oct2023_Pfus_128	FALSE
177	30Oct2023_Pfus	3	OT_CB	30Oct2023_Pfus_177	FALSE
39	30Oct2023_Pfus	3	OT_CB	30Oct2023_Pfus_39	FALSE
44	30Oct2023_Pfus	3	OT_CB	30Oct2023_Pfus_44	FALSE
45	30Oct2023_Pfus	3	OT_CB	30Oct2023_Pfus_45	FALSE
