## Supplemental Table 4 for "Neural correlates of individual facial recognition in a social wasp"

uniqueID	F	p-value	padj	face_coefv	body_coefv
05May2022_138	7.265428616	0.003824675	0.020720127	0.296667103	0.184860882
05May2022_168	5.703376092	0.009589368	0.03356279	0.167199073	0.106523577
05May2022_182	2.332701781	0.182812738	0.235333581	1.144702942	0.74948542
05May2022_186	3.413223895	0.057813489	0.096355815	0.183549982	0.086571448
05May2022_206	6.884650242	0.004707445	0.020720127	0.178672807	0.080268542
05May2022_215	3.565180824	0.050125731	0.087720029	1.13987295	0.603692342
05May2022_237	2.278830299	0.194990681	0.235333581	1.317745498	0.749149176
14Mar2022_151	7.774338526	0.002938463	0.020569241	0.398101927	0.266827302
14Mar2022_154	3.357901618	0.060960229	0.096982182	1.219905307	0.665720816
14Mar2022_156	11.79770018	0.000550602	0.019271086	0.624126634	0.234318398
14Mar2022_281	3.895144265	0.037279934	0.079880987	0.930369612	0.471404521
14Mar2022_327	1.443130687	0.580915513	0.580915513	0.758671058	0.631539743
14Mar2022_328	4.579581994	0.021270198	0.057265917	0.665284501	0.297039402
14Mar2022_329	1.91107078	0.308870188	0.337826768	0.359350754	0.259944225
14Mar2022_330	4.727557483	0.018997193	0.055408478	0.343526873	0.241384895
14Mar2022_331	7.815047022	0.002879007	0.020569241	1.081479946	0.386858972
14Mar2022_333	2.412771682	0.166327057	0.223901808	0.745605139	0.477244579
14Mar2022_334	2.304865161	0.188989998	0.235333581	0.753961052	0.496622224
14Mar2022_336	2.983314794	0.088661596	0.129298162	0.775951863	0.449247055
14Mar2022_341	1.795062696	0.359628844	0.381424532	0.882565957	0.658729876
14Mar2022_342	3.724137931	0.043363964	0.079880987	1.438389904	0.745355992
14Mar2022_343	6.873807777	0.004736029	0.020720127	0.849617353	0.324059444
14Mar2022_348	8.101734847	0.002499341	0.020569241	1.153630571	0.405301064
14Mar2022_349	3.910344828	0.036790709	0.079880987	0.982607369	0.496903995
14Mar2022_351	2.071076707	0.251781469	0.293745047	1.179865135	0.819849764
14Mar2022_360	5.166013396	0.0137994	0.043907181	0.339853469	0.216038544
14Mar2022_361	1.469848819	0.559716339	0.576178584	1.068984695	0.499702646
14Mar2022_362	2.988846547	0.088154054	0.129298162	1.001913877	0.630718014
14Mar2022_364	2.79842618	0.10782671	0.150957395	0.922266075	0.749942842
14Mar2022_365	4.309325243	0.026337721	0.065844303	0.287740774	0.169086609
14Mar2022_366	1.93040194	0.301234361	0.337826768	0.483989779	0.266459103
14Mar2022_394	3.823301367	0.039701431	0.079880987	0.57899351	0.269985003
14Mar2022_403	9.394984326	0.001387683	0.020569241	1.31630247	0.429445114
14Mar2022_412	6.268365817	0.006730085	0.026172554	0.678000443	0.270802588
18July2022_270	3.74645758	0.042505174	0.079880987	0.306176271	0.191274612
