## Supplemental Table 5 for "Neural correlates of individual facial recognition in a social wasp"

Wasp label	WaspID	Date Recording	Stimulus set	SimulusID	stimulus sub-name	Start time	End time	Electrode type	ElectrodeID	electrode insertion time	electrode x-start	electrode x-end	electrode z-start	electrode z-end	angle	NestID	Caste	ExperimentID	tract
Wasp 1	"07Dec2022"	7-Dec-22	1	"02-Dec-2022_12_18_stimulus_EXP2_4"	EXP2.4	12:15	13:31	H5	10135	11:32	-15509.52	-15648.12	-7056.08	-5779.28	48	Newfield Nest	Foundress	EXP2_4_12	lateral
Wasp 2	"18July2022"	18-Jul-22	1	"12-Jul-2022_11_1_stimulus_EXP2_4"	EXP2.4.2	12:56	14:28	H5	10136	12:10	288.12	-3125.12	-4467.48	3677.88	NA	Treman Restroom Nest 1	Foundress	EXP2_4_10	central
Wasp 3	"14Mar2022"	14-Mar-22	1	"08-Mar-2022_19_54_stimulus_EXP2_4"	EXP2.4	14:22	15:38	H5	7974	13:45	3012.58	1072.88	-8134.08	-8134.08	NA	Butermilk Falls Pavilion	Foundress	EXP2_4_3	central
Wasp 4	"05May2022"	5-May-22	1	"03-May-2022_18_51_stimulus_EXP2_4"	EXP2.4	14:50	16:07	H8	6433	14:11	2875.28	715.08	-10872.48	-10872.48	45	Arnot Nest #2	Foundress	EXP2_4_5	central
Wasp 5	"09Sept2021"	9-Sep-21	2	"08-Sep-2021_19_22_stimulus_EXP2_3"	EXP2.3	15:10	16:05	H5	7972	14:35	-4035.12	-5139.72	NA	NA	NA	Buttermilk falls nest #1	Gyne	EXP2_3_4	central
Wasp 6	"23Oct2023_Pfus"	23-Oct-23	3	"20-Oct-2023_18_1_stimulus_EXP_3_0"	EXP3.0	10:50	12:14	H5	11767	9:45	-7313.02	-7717.12	-7782.68	-6893.68	40	Arnot1	Gyne	EXP3_0_Pfus_10	central
Wasp 7	"25Oct2023_Pfus"	25-Oct-23	3	"21-Oct-2023_15_17_stimulus_EXP3_0"	EXP3.0	10:10	11:35	H5	11767	9:29	-1993.92	-3756.52	-8906.88	-8535.88	40	Sledding Hill 1	Gyne	EXP3_0_Pfus_11	central
Wasp 8	"10May2022"	10-May-22	1	"08-May-2022_17_24_stimulus_EXP2_4"	EXP2.4	16:35	17:49	H8	6433	15:57	-509.92	-1818.92	-10285.88	-9696.48	NA	NA	Foundress	EXP2_4_6	central
Wasp 9	"07June2022	7-Jun-22	1	"24-May-2022_18_57_stimulus_EXP2_4"	EXP2.4.1	16:00	17:30	H5	10136	15:24	-8134.32	-8530.52	-9405.28	-8302.08	45	Chenengo cabin 7	Foundress	EXP2_4_7	central
Wasp 10	"13June2023"	13-Jun-22	1	"12-Jun-2022_8_24_stimulus_EXP2_4"	EXP2.4.1	12:30	14:00	H5	10136	11:40	2109.48	1213.48	-10099.68	-9276.48	43	Chenengo Park nest 1	Foundress	EXP2_4_8	central
Wasp 11	"07Mar2022"	7-Mar-22	1	"05-Mar-2022_11_21_stimulus_EXP2_4"	EXP2.4.1	17:02	18:18	H5	7974	16:25	-11862.52	-14024.12	4184.44	4184.44	NA	McDaniel Preserve	Foundress	EXP2_4_1	central
Wasp 12	"12Apr2022"	12-Apr-22	1	"27-Mar-2022_16_20_stimulus_EXP2_4"	EXP2.4.1	15:40	16:55	H5	7973	15:00	-2618.32	-4336.12	-7308.08	-6963.68	45	OW cup #2	Foundress	EXP2_4_4	central
Wasp 13	"15June2022"	15-Jun-22	1	"14-Jun-2022_16_14_stimulus_EXP2_4"	EXP2.4.1	12:52	14:23	H5	10136	12:10	-6553.72	-6563.52	-8304.88	-7231.08	39	Chenengo cabin 10, nest #3	Foundress	EXP2_4_9	central
Wasp 14	"20July2022"	20-Jul-22	1	"15-Jul-2022_16_14_stimulus_EXP2_4"	EXP2.4.2	12:40	14:12	H5	10134	11:45	-6595.72	-6692.32	-12076.48	-11375.08	NA	Agape Church Nest #2	Foundress	EXP2_4_11	central
Wasp 15	"09Jan2023"	9-Jan-23	1	"09-Dec-2022_21_18_stimulus_EXP2_4"	EXP2.4	11:30	12:45	H5	10135	10:44	-6241.52	-6949.92	-7537.68	-6800.28	42	Nest B7 group 1	Foundress	EXP2_4_14	lateral
Wasp 16	"12Jan2023"	12-Jan-23	1	"10-Jan-2023_19_54_stimulus_EXP2_4"	EXP2.4	14:30	15:44	H5	10135	13:50	-10293.12	-10293.12	-6259.68	-4586.48	44	Nest B7 group 1	Foundress	EXP2_4_15	lateral
Wasp 17	"18Jan2023"	18-Jan-23	1	"16-Jan-2023_16_16_stimulus_EXP2_4"	EXP2.4	11:55	13:11	H5	10135	11:10	2288.68	2262.08	-4398.88	-2822.48	34	Nest B7 group 1	Foundress	EXP2_4_16	medial
Wasp 18	"30Jan2023"	30-Jan-23	1	"18-Jan-2023_16_31_stimulus_EXP2_4"	EXP2.4	11:00	12:16	H5	10135	10:18	-9811.52	-9826.92	-7074.28	-5745.68	41	Nest A10 group 1	Foundress	EXP2_4_17	medial
Wasp 19	"01Feb2023"	1-Feb-23	1	"20-Jan-2023_18_21_stimulus_EXP2_4"	EXP2.4	10:48	12:03	H5	10138	10:02	727.68	152.28	-6752.28	-5727.48	42	Nest A10 group 1	Foundress	EXP2_4_18	medial
Wasp 20	"06Feb2023"	6-Feb-23	1	"04-Feb-2023_11_10_stimulus_EXP2_4"	EXP2.4	12:00	1:15	H5	10138	11:08	-205.88	748.92	5377.08	4791.88	45	Nest A10 group 1	Foundress	EXP2_4_19	medial
Wasp 21	"08Feb2023"	8-Feb-23	1	"05-Feb-2023_8_16_stimulus_EXP2_4"	EXP2.4	11:00	12:15	H5	10138	10:17	-1162.32	-1354.12	-7999.68	-6909.08	33	Nest A10 group 1	Foundress	EXP2_4_20	medial
Wasp 22	"08Sept2021"	8-Sep-21	2	"07-Sep-2021_20_0_stimulus_EXP2_3"	EXP2.3	15:35	16:32	H5	7972	14:50	-11232	-13227.52	NA	NA	NA	Buttermilk falls nest #1	Gyne	EXP2_3_3	central
Wasp 23	"22Sept2021"	22-Sep-21	2	"19-Sep-2021_16_39_stimulus_EXP2_3"	EXP2.3	14:50	15:47	H5	7973	14:34	-13237.32	-14428.72	NA	NA	NA	Arnot nest	Gyne	EXP2_3_5	central
Wasp 24	"26Jun2023_Pfus"	26-Jun-23	3	"22-Jun-2023_19_23_stimulus_EXP3_0"	EXP3.0	13:50	15:15	H5	11763	13:00	-8606.12	-8579.52	-11058.68	-9842.08	33	NA	Foundress	EXP3_0_Pfus_01	central
Wasp 25	"17July2023_Pfus"	17-Jul-23	3	"15-Jul-2023_11_25_stimulus_EXP3_0"	EXP3.0	12:10	13:36	H5	11766	11:12	-13298.92	-13816.92	-8786.08	-8143.88	38	NA	Foundress	EXP3_0_Pfus_07	central
Wasp 26	"10Oct2023_Pfus"	10-Oct-23	3	"08-Oct-2023_10_26_stimulus_EXP3_0"	EXP3.0	11:10	12:35	H5	11766	10:24	-7654.12	-8421.32	-7756.08	-7226.88	40	Sledding Hill 1	Gyne	EXP3_0_Pfus_08	central
Wasp 27	"18Oct2023_Pfus"	18-Oct-23	3	"17-Oct-2023_18_43_stimulus_EXP3_0"	EXP3.0	13:20	14:45	H5	11766	12:12	-7565.92	-8324.72	-12510.56	-12510.56	38	Arnot5	Gyne	EXP3_0_Pfus_09	central
Wasp 28	"30Oct2023_Pfus"	30-Oct-23	3	"28-Oct-2023_7_39_stimulus_EXP3_0"	EXP3.0	10:45	12:09	H5	11767	9:50	-6766.52	-6695.12	-7056.08	-5720.48	40	Arnot4	Gyne	EXP3_0_Pfus_12	central
